# Phylogenomics of *Plasmopara halstedii* reveals genomic regions associated with the breakdown of sunflower downy mildew resistance genes

**DOI:** 10.1101/2025.06.18.660304

**Authors:** Yann Pecrix, Etienne Dvorak, Frédéric Labbé, Ludovic Legrand, Sebastien Carrère, Jérôme Gouzy, François Delmotte, Guillaume Besnard, Laurence Godiard

**Affiliations:** Laboratoire des Interactions Plantes-Microbes Environnement (LIPME), INRAE, CNRS, Université de Toulouse, 31326 Castanet-Tolosan, France; CIRAD, UMR PVBMT, Saint Pierre, France; INRAE, Université de Bordeaux, Bordeaux Sciences Agro, SAVE, ISVV, F-33140, Villenave d’Ornon, France; Centre de Recherche sur la Biodiversité et l’Environnement (CRBE), Université de Toulouse, CNRS, IRD, Toulouse INP, Université Toulouse 3 – Paul Sabatier (UT3), Toulouse, France

**Keywords:** Evolutionary history, comparative genomics, resistance breakdown, admixture mapping, oomycete plant pathogen

## Abstract

- Understanding the genetic diversity and evolutionary history of plant pathogens is crucial for effective disease management strategies. Sunflower downy mildew, caused by the oomycete *Plasmopara halstedii*, is a worldwide threat to the sunflower oil crop. We aimed to explain through phylogenomic studies how downy mildew resistance breakdown occurred recurrently in the last decades in France, leading to new virulence profiles.
- We assembled high-quality genomes of three founder pathotypes of *Pl. halstedii*. Performing comparative genomic analyses, population genetics, and phylogenomic analyses, we studied the genomic structure among the 16 reference French pathotypes of *Pl. halstedii*.
- We revealed a conserved genomic organisation among pathotypes and a strong synteny with other Peronosporales species. The history of *Pl. halstedii* invasion in France over the last 60 years was documented by identifying founder strains and their admixture patterns. The emergence of pathotypes with broader virulence spectra and therefore capable of overcoming host resistance was associated with genomic reshuffling. We highlighted genomic mosaicism in admixed pathotypes and identified regions associated with the breakdown of host resistance genes harbouring putative effector genes.
- Our findings provide insights into evolutionary mechanisms underlying plant pathogen host adaptation, which has implications for a sustainable deployment of multiple resistance genes.
