## Supplementary material for "Phylogenomics of *Plasmopara halstedii* reveals genomic regions associated with the breakdown of sunflower downy mildew resistance genes": Table S1_Assembly20230321.xlsx

### Sheet: Plhal710_r2
	710
Step	Step/Software	Description/software parameters	# of sequences / contigs	Min length (BP)	Max length (BP)	N50 (BP)	# sequences / contigs larger than N50	size (BP)
0	Reads
	PacBio RS II	Raw PacBio RSII subreads data (9 SMRT Cells): filtered_subreads.fasta.gz	1131228	50	71339	13315	286525	10503316161
	CANU 1.8	CANU trimmed reads (generated and used in 1.a, used in 1.b/c/d): trimmedReads.fasta.gz	606038	1000	57737	12857	171225	5881618649
1	Contig assemblies
a	CANU 1.8	genomeSize=80m corOutCoverage=100 -pacbio-raw	994	1227	4232630	1027974	39	115268012
b	SMARTdenovo	-J 3000 trimmedReads.fasta.gz	414	8706	4881929	1146331	28	95514148
c	wtdbg2.3	-i trimmedReads.fasta.gz -x corrected -g 90m -L 2000 ; wtpoa-cns	1374	3206	3065707	593020	48	99920189
d	wtdbg2.0	-i filtered_subreads.fasta.gz -I trimmedReads.fasta.gz -L 2000 ; wtpoa-cns	2512	1395	6317506	430238	69	146580912
2	Meta assembly
	CANU 1.8	-pacbio-corrected -trim-assemble genomeSize=80m minOverlapLength=10000 minReadLength=10000 stopOnLowCoverage=2	206	10649	4508477	1324908	23	89730026
3	Polishing
	blasr(pbalign)/quiver: 2 rounds (smrtanalysis_2.3.0.140936)	pbalign: -bestn 1 -minMatch 12 -minSubreadLength 3000 -minReadLength 3000 -randomSeed 1 -minPctIdentity 70; quiver: default parameters	202	10168	4510580	1325196	23	89501485
	pilon (1.22): 2 rounds	bwa mem (0.7.16a-r1181); samtools ('Version: 1.4.1 using htslib 1.4.1): -q 5 -f 0x02; pilon: --mindepth 10 --flank 20 --fix snps,indels	202	10405	4510587	1325383	23	89510935
4	Final assembly
	Contaminant detection	multicriteria decision (GC%, illumina and long read coverages biases, repeat content, pathotype crossmatch, best scoring taxonomy group)	114					14682927
	Plhal710r2-20190225		88	10405	4219765	1332092	20	74828008
													BP

### Sheet: Plhal304_r1
	304
Step	Step/Software	Description/software parameters	# of sequences / contigs	Min length (BP)	Max length (BP)	N50 (BP)	# sequences / contigs larger than N50	size (BP)
0	Reads
	PacBio RS II	Raw PacBio RSII subreads data (10 SMRT Cells): filtered_subreads.fasta.gz	1183880	50	84400	12739	174373	7376044518
	CANU 1.8	CANU trimmed reads (generated and used in 1.a, used in 1.b/c/d): trimmedReads.fasta.gz	534348	1000	58268	10193	98059	2923709765
1	Contig assemblies
a	CANU 1.8	genomeSize=80m corOutCoverage=100 MhapSensitivity=high corMhapSensitivity=high -pacbio-raw	4328	1006	1538044	306739	92	103185058
b	SMARTdenovo	-J 3000 trimmedReads.fasta.gz	297	4413	1540316	477818	51	73640785
c	wtdbg2.3	-i trimmedReads.fasta.gz -x corrected -g 90m -L 2000 ; wtpoa-cns	613	2421	1359890	408156	54	73020079
d	wtdbg2.0	-i filtered_subreads.fasta.gz -I trimmedReads.fasta.gz -L 2000 ; wtpoa-cns	1053	1849	2306202	527232	45	81700762
2	Meta assembly
	CANU 1.8	-pacbio-corrected -trim-assemble genomeSize=80m minOverlapLength=10000 minReadLength=10000 stopOnLowCoverage=2	139	10707	1985309	1006836	27	72931225
3	Polishing
	blasr(pbalign)/quiver: 2 rounds (smrtanalysis_2.3.0.140936)	pbalign: -bestn 1 -minMatch 12 -minSubreadLength 3000 -minReadLength 3000 -randomSeed 1 -minPctIdentity 70; quiver: default parameters	139	10704	1985865	1016543	26	72740399
	pilon (1.22): 2 rounds	bwa mem (0.7.16a-r1181); samtools ('Version: 1.4.1 using htslib 1.4.1): -q 5 -f 0x02; pilon: --mindepth 10 --flank 20 --fix snps,indels	139	10704	1988880	1018182	26	72843631
4	Final assembly
	Contaminant detection	multicriteria decision (GC%, illumina and long read coverages biases, repeat content, pathotype crossmatch, best scoring taxonomy group)	17					253100
	Plhal304r1-20190225		122	12489	1988880	1018182	26	72590531
													BP

### Sheet: Plhal703_r1
	703
Step	Step/Software	Description/software parameters	# of sequences / contigs	Min length (BP)	Max length (BP)	N50 (BP)	# sequences / contigs larger than N50	size (BP)
0	Reads
	PacBio RS II	Raw PacBio RSII subreads data (10 SMRT Cells): filtered_subreads.fasta.gz	1244291	50	57701	8550	236421	6136827310
	CANU 1.8	CANU trimmed reads (generated and used in 1.a, used in 1.b/c/d): trimmedReads.fasta.gz	533974	1000	47167	8191	122922	2940031366
1	Contig assemblies
a	CANU 1.8	genomeSize=80m corOutCoverage=100 MhapSensitivity=high corMhapSensitivity=high -pacbio-raw	1019	1009	2710570	711577	38	89694356
b	SMARTdenovo	-J 3000 trimmedReads.fasta.gz	213	6621	2287410	911412	27	75666504
c	wtdbg2.3	-i trimmedReads.fasta.gz -x corrected -g 90m -L 2000 ; wtpoa-cns	1077	1288	959785	173183	121	75088286
d	wtdbg2.0	-i filtered_subreads.fasta.gz -I trimmedReads.fasta.gz -L 2000 ; wtpoa-cns	795	1449	2066768	595507	39	77841989
2	Meta assembly
	CANU 1.8	-pacbio-corrected -trim-assemble genomeSize=80m minOverlapLength=10000 minReadLength=10000 stopOnLowCoverage=2	100	10729	3550552	1219332	19	72276631
3	Polishing
	blasr(pbalign)/quiver: 2 rounds (smrtanalysis_2.3.0.140936)	pbalign: -bestn 1 -minMatch 12 -minSubreadLength 3000 -minReadLength 3000 -randomSeed 1 -minPctIdentity 70; quiver: default parameters	97	10720	3550486	1219286	19	72044447
	pilon (1.22): 2 rounds	bwa mem (0.7.16a-r1181); samtools ('Version: 1.4.1 using htslib 1.4.1): -q 5 -f 0x02; pilon: --mindepth 10 --flank 20 --fix snps,indels	97	10720	3552761	1220046	19	72094178
4	Final assembly
	Contaminant detection	multicriteria decision (GC%, illumina and long read coverages biases, repeat content, pathotype crossmatch, best scoring taxonomy group)	3					36029
	Plhal703r1-20190225		94	12177	3552761	1220046	19	72058149
													BP
