## Supplementary material for "Phylogenomics of *Plasmopara halstedii* reveals genomic regions associated with the breakdown of sunflower downy mildew resistance genes": Table S2_Multicriteria20230322.xlsx

### Sheet: Plhal710_r2
meta-assembly contig Ids	Contamination status based on manual evaluation of contig features	Contig lenght (nt)	GC%	% of nucleotides with illumina read coverage higher than 1st quartile (>=114)	% of nucleotides with illumina read coverage higher than mean coverage (>=134.79)	% contig length not covered by illumina reads	% of nucleotides with long read coverage higher than 1st quartile (>=52)	% of nucleotides with long read coverage higher than mean coverage (>=61.06)	% of contig length identified as repeat region by Red (Girgis 2015: -len 16 -frm 2 -thr 3 -min 10, filtering region >= 200nt)	% of contig length spanned by Plhal304 matches (minimap2 -x asm10)	% of contig length spanned by Plhal703 matches (minimap2 -x asm10)	taxonomy group with largest span of best scoring blastx HSPs	% contig length spanned by the best scoring taxonomy group
Plhal710M4c002	NO	4219765	46.46	87.44	78.27	1.57	88.31	64.3	31.18	99.54	99.74	Eukaryota	21.87
Plhal710M4c003	NO	3530529	45.72	88.25	80.29	1.94	92.17	71.52	27.48	96.35	99.11	Eukaryota	21.56
Plhal710M4c005	NO	2400133	46.01	88.88	80.36	0.82	92.3	72.08	26.48	97.44	95.83	Eukaryota	20.55
Plhal710M4c006	NO	2199921	45.68	78.43	71.51	8.6	84.68	65.04	24.5	86.3	74.55	Eukaryota	20.93
Plhal710M4c007	NO	2050737	45.36	86.35	79.88	2.46	91.62	70.28	27.12	93.26	94.64	Eukaryota	20.71
Plhal710M4c008	NO	1984446	45.63	90.25	82.82	0.62	91.1	72.61	27.12	97.29	99.32	Eukaryota	20.35
Plhal710M4c009	NO	1962849	45.02	86.57	80.01	3.43	93.38	77.33	26.57	96.45	94.77	Eukaryota	19.15
Plhal710M4c010	NO	1852070	45.78	89.96	82.06	1.22	94.08	74.33	24.6	99.11	99.27	Eukaryota	20.27
Plhal710M4c011	NO	1713965	46.67	87.86	78.31	0.61	90.6	66.4	35.37	99.73	100	Eukaryota	21.68
Plhal710M4c012	NO	1614726	45.89	87.56	79.67	0.97	90.29	63.83	31.59	98.85	97.92	Eukaryota	21.86
Plhal710M4c013	NO	1600702	45.29	90.73	83.3	1.54	91.9	73.26	27.11	97.99	99.31	Eukaryota	20.31
Plhal710M4c014	NO	1553477	45.04	90.42	83.65	0.66	93.5	73.49	24.73	95.41	96.97	Eukaryota	19.06
Plhal710M4c015	NO	1443096	46.93	79.28	69.93	8.68	89.35	67.58	41.76	90.09	88.85	Eukaryota	21.5
Plhal710M4c016	NO	1400191	45.28	91.31	84.08	1	94.67	76.57	24.45	99.51	99.81	Eukaryota	19.37
Plhal710M4c017	NO	1393228	45.94	87.88	79.16	2.28	91.64	72.68	31.44	97.87	93.92	Eukaryota	20.67
Plhal710M4c018	NO	1384700	46.42	82.67	73.97	4.2	88.42	65.37	35	92.55	95.69	Eukaryota	22.74
Plhal710M4c019	NO	1350201	44.9	92.11	85.91	0.42	89.63	68.95	22.59	98.22	99.63	Eukaryota	17.67
Plhal710M4c020	NO	1344344	45.57	87.06	79.66	1.38	90.11	69.18	29	93.48	93.92	Eukaryota	20.58
Plhal710M4c021	NO	1340736	44.9	92.42	86.5	0.83	93.92	72.46	20.83	99.03	99.02	Eukaryota	19.82
Plhal710M4c022	NO	1332092	45.12	87.4	80.86	3.54	89.23	68.48	28.72	92.64	95.35	Eukaryota	18.98
Plhal710M4c023	NO	1325383	44.66	91.11	85.54	2.93	93.67	79.52	20.83	96.15	99.17	Eukaryota	18.2
Plhal710M4c024	NO	1307501	45.12	90.92	83.69	1.26	94.89	76.03	28.04	97.56	98.85	Eukaryota	18.28
Plhal710M4c025	NO	1305808	45.99	86.86	77.98	2.3	90.55	71.2	33.68	96.76	98.92	Eukaryota	19.47
Plhal710M4c026	NO	1303172	46.27	74.89	66.76	11.3	88.24	67.74	36.69	88.98	86.99	Eukaryota	24.41
Plhal710M4c028	NO	1259754	46.77	84.98	76.09	1.92	87.67	58.18	31.63	98.26	95.33	Eukaryota	24.01
Plhal710M4c029	NO	1256011	45.92	90.85	83.03	1.16	94.08	73.36	25.5	99.38	99.55	Eukaryota	21.03
Plhal710M4c030	NO	1241377	45.44	89.15	82.94	2.57	90.25	71.03	22.93	97.08	97.77	Eukaryota	20.07
Plhal710M4c031	NO	1237172	46.04	89.29	80.64	0.77	92.02	70.58	30.79	95.72	99.77	Eukaryota	21.43
Plhal710M4c032	NO	1231250	44.74	90.82	84.7	1.4	91.71	71.9	23.94	99.08	97.24	Eukaryota	17.28
Plhal710M4c033	NO	1223876	46.76	83.86	74.78	3.39	89.35	66.12	37.67	90.08	80.39	Eukaryota	25.31
Plhal710M4c034	NO	1211920	45.15	84.61	77.62	5.34	90.55	69.34	23.89	99.13	96.76	Eukaryota	21.83
Plhal710M4c035	NO	1049031	45.4	90.86	83.74	1.92	94.09	77.23	24.31	97.29	97.4	Eukaryota	18.94
Plhal710M4c036	NO	1044120	46.76	87	77.06	0.76	89.27	68.78	35.74	97.05	98.92	Eukaryota	22.22
Plhal710M4c037	NO	1030492	44.94	89.74	83.09	2.68	94.86	76.56	22.72	96.56	98.38	Eukaryota	19.41
Plhal710M4c038	NO	963648	44.84	83.15	76.23	7.14	87.12	65.74	32.31	92.32	97.16	Eukaryota	16.91
Plhal710M4c039	NO	900749	46.78	80.46	71.17	4.43	84.55	55.52	36.75	89.54	91.85	Eukaryota	24.78
Plhal710M4c040	NO	863980	45.87	87.36	79.15	1.38	88.68	58.9	35.58	99.08	99.17	Eukaryota	21.11
Plhal710M4c041	NO	854601	45.06	87.15	80.26	2.39	93.34	71.39	28.02	98.37	94.53	Eukaryota	18.77
Plhal710M4c042	NO	850046	45.52	88.38	80.98	1.89	88.01	66.27	27.6	90.72	93.29	Eukaryota	19.81
Plhal710M4c043	NO	799222	45.67	89.64	82.14	2.16	85.21	57.62	29.68	99.09	99.78	Eukaryota	20.21
Plhal710M4c045	NO	691639	44.66	88.97	82.93	2.63	83.84	65.04	30.36	88.62	94.75	Eukaryota	21.32
Plhal710M4c046	NO	687817	45.76	81.2	73.84	8.21	89.73	68.3	31.76	74.9	92.7	Eukaryota	24.09
Plhal710M4c047	NO	679544	46.82	84.32	73.88	3.74	86.22	63.11	35.28	95.01	96.9	Eukaryota	21.33
Plhal710M4c048	NO	644314	46.54	88.73	79.62	0.99	89.64	65.87	30	96.58	98.45	Eukaryota	22.14
Plhal710M4c049	NO	635346	46.8	83.95	75.3	4.77	85.68	63.57	32.24	97.19	95.03	Eukaryota	23.26
Plhal710M4c050	NO	619562	47.33	79.43	71.29	5.48	81.86	58.2	33.29	94.88	97.06	Eukaryota	24.65
Plhal710M4c051	NO	615578	45.75	87.84	78.73	3.84	89.28	60.71	35.35	96.05	79.76	Eukaryota	22.37
Plhal710M4c052	NO	610971	45.1	83.25	75.58	6.09	91.07	63.98	29.82	98.64	98.5	Eukaryota	17.43
Plhal710M4c053	NO	610206	45.56	89.47	81.26	1.97	88.56	63.53	34.89	98.54	99.94	Eukaryota	21.13
Plhal710M4c054	NO	596601	44.92	89.95	82.47	1.68	91.72	69.21	29.09	98.7	99.36	Eukaryota	18.12
Plhal710M4c055	NO	590968	46.03	85.7	76.41	5	94.69	75.98	35.31	99.99	99.26	Eukaryota	19.47
Plhal710M4c056	NO	562147	45.53	89.04	80.93	2.67	87.08	65.15	27.14	98.93	99.01	Eukaryota	21.98
Plhal710M4c057	NO	562243	45.99	84.28	75.38	3.03	90.64	76.96	32.34	99.84	98.31	Eukaryota	18.56
Plhal710M4c058	NO	543733	46.93	85.45	74.56	2.24	83.65	60.19	37.3	96.45	98.28	Eukaryota	21.43
Plhal710M4c059	NO	516162	45.7	86.28	77.91	2.35	91.38	73.78	30.47	99.98	95.33	Eukaryota	21.23
Plhal710M4c060	NO	454225	46.31	80.85	72.54	3.49	91.76	64.59	38.83	82.02	75.97	Eukaryota	24.19
Plhal710M4c062	NO	449949	46.38	84.85	76.7	5.83	87.75	69.37	35.5	90.95	93.53	Eukaryota	24.73
Plhal710M4c063	NO	445548	47.23	85.67	76.94	1.05	81.85	59.78	38.29	95.84	94.49	Eukaryota	20.99
Plhal710M4c064	NO	436382	46.26	81.89	73.67	3.08	85.88	58.01	34.77	89.82	25.96	Eukaryota	27.96
Plhal710M4c065	NO	412438	45.25	88.46	81.38	0.81	90	67.23	31.5	98.51	98.53	Eukaryota	17.83
Plhal710M4c066	NO	350505	46.21	85.11	76.95	3.37	92.09	73.69	41.61	84.11	98.02	Eukaryota	24.64
Plhal710M4c067	NO	347936	45.46	89.75	81.36	2.68	84.05	61.87	25.59	95.28	99.99	Eukaryota	17.32
Plhal710M4c068	NO	330810	45.76	77.21	69.82	4.81	75.98	47.08	48.94	87.79	96.8	Eukaryota	20.17
Plhal710M4c069	NO	299151	46.12	88.89	79.85	0.04	75.26	43.13	37.63	91.2	96.42	Eukaryota	20.13
Plhal710M4c072	NO	269249	44.01	84.24	78.62	6.92	97.22	77.62	32.75	97.3	83.33	Eukaryota	17.13
Plhal710M4c073	NO	261219	46.08	74.15	66.44	11.81	87.21	66.26	49.19	83.37	52.66	Eukaryota	25.55
Plhal710M4c075	NO	217272	46.28	79.09	70.02	6.67	81.66	65.38	40.38	86.28	89.22	Eukaryota	24.76
Plhal710M4c076	NO	209058	46.88	85.58	76.11	2.18	79.12	52.53	32.92	96.37	99.99	Eukaryota	27.21
Plhal710M4c081	NO	196048	44.7	14.58	12.55	71.03	17.93	13.8	19.44	93.34	93.34	Eukaryota	17.75
Plhal710M4c082	NO	181532	44.16	66.77	62.62	25.87	67.75	52.31	15.65	90.45	63.72	Eukaryota	15.56
Plhal710M4c083	NO	162950	44.54	74.62	72.27	14.11	93	71.64	30.2	78.03	72.69	Eukaryota	14.05
Plhal710M4c084	NO	155876	45.32	84.34	76.06	9.59	81.9	59.98	40.51	98.61	92.54	Eukaryota	18.44
Plhal710M4c087	NO	132972	46.16	66.2	58.17	6.8	73.31	58.56	44.31	4.34	7.58	Eukaryota	27.95
Plhal710M4c091	NO	99379	38.25	22.04	20.88	59.83	71.82	65.34	100	45.15	0
Plhal710M4c112	NO	38403	45.33	49.48	48.61	39.74	88.22	82.8	69.72	38.03	61.99	Eukaryota	23.06
Plhal710M4c123	NO	30034	50.08	49.73	46.96	19.34	78.03	76.88	59.6	11.22	12.13	Eukaryota	35.23
Plhal710M4c127	NO	28085	48.96	57.39	49.4	15.55	97.63	88.46	92.27	48.71	92.55	Eukaryota	25.2
Plhal710M4c130	NO	27362	46.51	67.83	62.3	7.44	90.76	89.61	52.84	0	0	Eukaryota	40.04
Plhal710M4c131	NO	27170	41.41	41.52	40.4	31.69	98.26	96.89	67.66	16.41	0	Eukaryota	17.85
Plhal710M4c132	NO	27175	46.27	35.3	30.45	38.88	65.56	53.49	100	18.05	18.05	Eukaryota	21.57
Plhal710M4c142	NO	22376	41.35	7.98	7.49	69.1	91.98	90.45	100	0	0
Plhal710M4c152	NO	21057	43.13	44.5	41.29	21	68.39	60.68	60.48	0	90.35	Eukaryota	21.03
Plhal710M4c165	NO	18878	48.88	77.41	74.92	1	95.48	78.38	100	76.97	22.32
Plhal710M4c170	NO	17167	51.54	20.27	19.19	56.8	100.06	99.84	100	24.47	0
Plhal710M4c173	NO	16893	50.74	35.29	34	42.12	97.09	95.41	59.46	20.33	54.56	Eukaryota	32.63
Plhal710M4c176	NO	16501	37.09	93.13	91.44	0.95	0	0	100	16.12	26.67	Eukaryota	0.72
Plhal710M4c182	NO	16151	55.86	33.56	32.93	27.49	35.11	34.95	2.9	34.95	0	Proteobacteria	24.46
Plhal710M4c201	NO	10405	44.41	57.49	50.49	1.68	87.33	84.23	0	0	0	Streptophyta	10.42
Plhal710M4c001	YES	4510587	66.29	0	0	84.9	0.23	0.07	0.76	0.17	0	Proteobacteria	31.67
Plhal710M4c004	YES	2451696	63.38	0.01	0	41.84	0.29	0.19	0.32	0.1	0	Proteobacteria	30.75
Plhal710M4c027	YES	1300991	31.4	0	0	99.87	27.23	5.04	0	0	0	Proteobacteria	1.88
Plhal710M4c044	YES	789125	63.78	0	0	56.27	0	0	0	0	0	Proteobacteria	30.65
Plhal710M4c061	YES	450414	63.69	0	0	41.39	0.23	0.22	0.63	0	0	Proteobacteria	31.56
Plhal710M4c070	YES	299299	62.43	0	0	42.06	0	0	0	0	0	Proteobacteria	30.46
Plhal710M4c071	YES	297264	64.17	0	0	46.83	0	0	0	0	0	Proteobacteria	32.07
Plhal710M4c074	YES	234694	33.9	0	0	0	70.91	65.85	0	0	0	Bacteroidetes	2.08
Plhal710M4c077	YES	200349	63.79	0	0	46.61	0	0	0	0	0	Proteobacteria	30.16
Plhal710M4c078	YES	200451	62.81	0	0	57.78	0	0	0	0	0	Proteobacteria	30.43
Plhal710M4c079	YES	200001	33.34	0.05	0.05	81.55	1.19	0.5	0.17	0	0	Bacteroidetes	25.01
Plhal710M4c080	YES	199719	34.88	0.03	0.03	91.21	0.63	0.49	0.17	0	0	Bacteroidetes	27.84
Plhal710M4c085	YES	149936	32.67	0	0	89.61	0	0	0	0	0	Bacteroidetes	26.89
Plhal710M4c086	YES	136356	33.78	0	0	87.29	0	0	0	0	0	Bacteroidetes	28.34
Plhal710M4c088	YES	108339	62.06	0	0	65.02	0	0	0	0	0	Proteobacteria	26.81
Plhal710M4c089	YES	100199	33.16	0	0	89.43	0	0	0	0	0	Bacteroidetes	25.06
Plhal710M4c090	YES	99888	35.2	0	0	85.27	0	0	0	0	0	Bacteroidetes	28.85
Plhal710M4c092	YES	99776	52.27	0	0	45.56	0	0	0	3.27	0	Proteobacteria	27.59
Plhal710M4c093	YES	98932	55.03	0	0	17.11	0	0	0	0	0	Proteobacteria	27.78
Plhal710M4c094	YES	90247	53.33	0.17	0.09	16.85	0	0	0	0	0	Proteobacteria	26.71
Plhal710M4c095	YES	87256	42.39	0	0	82.93	0	0	0	0	0	Bacteroidetes	20.03
Plhal710M4c096	YES	83069	32.67	0	0	83.38	0	0	0	0	0	Bacteroidetes	26.66
Plhal710M4c097	YES	76682	54.27	10.09	7.56	7.71	6.99	6.95	0.87	0	0	Proteobacteria	29.98
Plhal710M4c098	YES	75295	54.73	0	0	20.89	1.2	0.98	0	0	0	Proteobacteria	29.66
Plhal710M4c099	YES	74267	60.46	0	0	53.42	0.58	0.55	0	10.65	0	Proteobacteria	27.57
Plhal710M4c100	YES	71578	66.39	0	0	78.96	0	0	0	0	0	Proteobacteria	34.59
Plhal710M4c101	YES	68750	33.3	0	0	95.98	0	0	0	0	0	Bacteroidetes	26.61
Plhal710M4c102	YES	67285	53.51	0.64	0.14	12.69	0	0	0	0	0	Proteobacteria	30.22
Plhal710M4c103	YES	63403	39.55	0	0	91.35	0	0	0	0	0	Bacteroidetes	23.05
Plhal710M4c104	YES	60765	55.08	0	0	17.23	0	0	0	0	0	Proteobacteria	26.71
Plhal710M4c105	YES	51223	52.27	0	0	42	1.48	1.38	0	0	0	Proteobacteria	27.08
Plhal710M4c106	YES	50280	34.49	0	0	95.53	0	0	0	0	0	Bacteroidetes	28.65
Plhal710M4c107	YES	49945	57.74	0	0	44.13	0	0	0	0	0	Proteobacteria	30.34
Plhal710M4c108	YES	50136	32.9	0	0	90.98	0	0	0	0	0	Bacteroidetes	28.09
Plhal710M4c109	YES	43738	67.2	0	0	84.96	0	0	0.49	0	0	Proteobacteria	31.84
Plhal710M4c110	YES	41365	65.12	0	0	76.99	0	0	0	0	0	Proteobacteria	28.17
Plhal710M4c111	YES	39792	55.31	0	0	22.09	0.01	0	0	0	0	Proteobacteria	24.67
Plhal710M4c113	YES	37007	63.54	0	0	82.27	0	0	0	0	0	Proteobacteria	32.77
Plhal710M4c114	YES	35400	51.04	0	0	9.18	0	0	0	0	0	Proteobacteria	31.85
Plhal710M4c115	YES	34973	55.08	0	0	20.7	0	0	0	0	0	Proteobacteria	29.64
Plhal710M4c116	YES	35293	52.14	0.39	0.08	33.57	0	0	0	0	0	Proteobacteria	28.24
Plhal710M4c117	YES	33177	59.57	0	0	54.54	0	0	0	0	0	Proteobacteria	36.12
Plhal710M4c118	YES	32915	39.79	0	0	93.65	0	0	0	0	0	Proteobacteria	24.89
Plhal710M4c119	YES	32061	66.84	0	0	87.92	0	0	0	0	0	Proteobacteria	27.32
Plhal710M4c120	YES	31789	40.64	0	0	98.27	0	0	0	0	0	Bacteroidetes	19.62
Plhal710M4c121	YES	31283	57.72	0	0	89.96	0	0	0	0	0	Proteobacteria	34.49
Plhal710M4c122	YES	30177	67.22	0	0	77.45	0	0	0	0	0	Proteobacteria	31.16
Plhal710M4c124	YES	28896	67.04	0	0	83.37	0	0	0	0	0	Proteobacteria	37.26
Plhal710M4c125	YES	28547	69.15	0	0	83.74	0	0	0	0	0	Proteobacteria	29.66
Plhal710M4c126	YES	28483	38.54	0	0	75.67	0	0	0	0	0	Bacteroidetes	28.09
Plhal710M4c128	YES	27412	55.65	0	0	26.07	0	0	0	0	0	Proteobacteria	25.59
Plhal710M4c129	YES	27607	33.93	0	0	31.18	0	0	0	0	0	Bacteroidetes	27.8
Plhal710M4c133	YES	25598	38.44	0	0	91.74	0	0	0	0	0	Bacteroidetes	22.72
Plhal710M4c134	YES	25506	40.14	0	0	88.12	0	0	0	0	0	Bacteroidetes	30.57
Plhal710M4c135	YES	24833	64.2	0	0	99.25	0	0	0	0	0	Proteobacteria	33.49
Plhal710M4c136	YES	24581	59.97	0	0	55.43	0	0	0	0	0	Proteobacteria	31.54
Plhal710M4c137	YES	24406	67.86	0	0	84.68	0	0	0	0	0	Proteobacteria	29.64
Plhal710M4c138	YES	24374	29.29	0	0	0.89	0.59	0.41	0	0	0	Ascomycota	5.9
Plhal710M4c139	YES	24146	50.72	0	0	32.3	0	0	0	0	0	Proteobacteria	25.9
Plhal710M4c140	YES	23997	38.86	0	0	95.67	0	0	0	0	0	Proteobacteria	24.03
Plhal710M4c141	YES	23788	63.83	0	0	88.94	0	0	0	0	0	Proteobacteria	29.33
Plhal710M4c143	YES	23070	55.5	0	0	50.91	0	0	0	0	0	Proteobacteria	24.13
Plhal710M4c144	YES	23041	43.06	0.4	0.4	62.76	24.15	23.32	1.42	0	0	Bacteroidetes	22.26
Plhal710M4c145	YES	22418	39.94	0.53	0.53	67.5	6.9	5.05	0	0	0	Proteobacteria	27.58
Plhal710M4c146	YES	22317	53.51	0	0	14.32	0	0	0	0	0	Proteobacteria	33.7
Plhal710M4c147	YES	22270	37.49	0	0	74.02	0	0	0	0	0	Bacteroidetes	24.49
Plhal710M4c148	YES	21880	59.77	0	0	88.99	0	0	0	0	0	Proteobacteria	26.19
Plhal710M4c149	YES	21877	32.59	0	0	0	0	0	0	0	0	Bacteroidetes	18.75
Plhal710M4c150	YES	21503	66.4	0	0	88.58	0	0	0	0	0	Proteobacteria	33.6
Plhal710M4c151	YES	21203	57.26	0	0	83.68	0	0	0	0	0	Proteobacteria	31.48
Plhal710M4c153	YES	21098	58.31	0	0	75.56	0	0	0	0	0	Proteobacteria	32.15
Plhal710M4c154	YES	21063	68.52	0	0	88.05	0	0	0	0	0	Proteobacteria	30.39
Plhal710M4c155	YES	20783	40.26	0	0	79.64	0	0	0	0	0	Bacteroidetes	28.02
Plhal710M4c156	YES	20318	40.58	0.3	0.14	74.32	25.82	20.19	0	0	0	Eukaryota	7.53
Plhal710M4c157	YES	20399	67.79	0	0	83.33	0	0	0	0	0	Proteobacteria	31.38
Plhal710M4c158	YES	20365	38.75	0	0	82.23	0	0	0	0	0	Bacteroidetes	26.13
Plhal710M4c159	YES	19952	62.03	0	0	44.68	0	0	0	0	0	Proteobacteria	15.8
Plhal710M4c160	YES	20184	66.46	0	0	75.24	0	0	0	0	0	Proteobacteria	29.66
Plhal710M4c161	YES	19694	56.4	0	0	25.21	0	0	0	0	0	Proteobacteria	28.63
Plhal710M4c162	YES	19688	62.14	0	0	71.92	0	0	0	0	0	Proteobacteria	29.26
Plhal710M4c163	YES	19302	60.19	0	0	53.44	0	0	0	0	0	Proteobacteria	32.7
Plhal710M4c164	YES	19103	59.96	0	0	53.33	0	0	0	0	0	Proteobacteria	33.79
Plhal710M4c166	YES	18422	65.2	0	0	92.72	0	0	0	0	0	Proteobacteria	32.54
Plhal710M4c167	YES	17792	67.04	0	0	90.73	0	0	0	0	0	Proteobacteria	30.89
Plhal710M4c168	YES	17451	61.44	0	0	47.51	0	0	0	0	0	Proteobacteria	37.1
Plhal710M4c169	YES	17417	65.55	0	0	86.24	0	0	0	0	0	Proteobacteria	30.49
Plhal710M4c171	YES	17078	32.56	0	0	43.86	0	0	0	0	0	Bacteroidetes	24.88
Plhal710M4c172	YES	16894	54.22	0	0	14.56	0	0	0	0	0	Proteobacteria	30.59
Plhal710M4c174	YES	16902	33.56	0	0	36.56	0	0	0	0	0	Bacteroidetes	23.96
Plhal710M4c175	YES	16734	38.31	0	0	77.28	0	0	0	0	0	Bacteroidetes	22.15
Plhal710M4c177	YES	16427	37.16	0	0	69.76	0	0	0	0	0	Bacteroidetes	19.6
Plhal710M4c178	YES	16410	58.93	0	0	0	0	0	0	0	0	Proteobacteria	26.44
Plhal710M4c179	YES	16118	61.73	0	0	38.7	0	0	0	0	0	Proteobacteria	26.97
Plhal710M4c180	YES	16213	66.05	0	0	75.83	0	0	0	0	0	Proteobacteria	37.4
Plhal710M4c181	YES	16066	50.8	0	0	76.95	0	0	0	0	0	Proteobacteria	32.42
Plhal710M4c183	YES	15988	68.46	0	0	78.45	0	0	0	0	0	Proteobacteria	33.86
Plhal710M4c184	YES	15800	59.92	0	0	82.54	0	0	0	0	0	Proteobacteria	25.25
Plhal710M4c185	YES	15688	33.63	0	0	31.99	0	0	0	0	0	Bacteroidetes	28.18
Plhal710M4c186	YES	15652	61.43	0	0	99.44	0	0	0	0	0	Proteobacteria	30.96
Plhal710M4c187	YES	14843	37.59	0	0	64.89	0	0	0	0	0	Bacteroidetes	24.93
Plhal710M4c188	YES	14597	34.51	0	0	22.15	0	0	0	0	0	Bacteroidetes	23.3
Plhal710M4c189	YES	14556	66.57	0	0	95.49	0	0	0	0	0	Proteobacteria	34.37
Plhal710M4c190	YES	13664	39.83	0	0	91.77	0	0	0	0	0	Bacteroidetes	27.02
Plhal710M4c191	YES	13313	67.39	0	0	83.42	0	0	0	0	0	Proteobacteria	35.43
Plhal710M4c192	YES	12835	50.54	53.28	30.98	0	0	0	0	0	0	Proteobacteria	25.03
Plhal710M4c193	YES	12761	67.2	0	0	79.41	0	0	0	0	0	Proteobacteria	32.31
Plhal710M4c194	YES	12432	34.08	0	0	26.67	0	0	0	0	0	Bacteroidetes	33.62
Plhal710M4c195	YES	12107	27.08	0	0	99.34	0	0	0	0	0	Proteobacteria	7.81
Plhal710M4c196	YES	11826	32.2	0	0	37.76	0	0	0	0	0	Bacteroidetes	26.49
Plhal710M4c197	YES	11732	63.94	0	0	89.29	0	0	0	0	0	Proteobacteria	32.5
Plhal710M4c198	YES	11597	65.4	0	0	73.02	0	0	0	0	0	Proteobacteria	20.26
Plhal710M4c199	YES	11164	39.63	0	0	80.21	0	0	4.85	0	0	Bacteroidetes	26.77
Plhal710M4c200	YES	10881	67.84	0	0	86.58	0	0	0	0	0	Proteobacteria	28.78
Plhal710M4c202	YES	10698	53.48	0	0	98.37	0	0	0	0	0	Proteobacteria	29.87

### Sheet: Plhal304_r1
meta-assembly contig Ids	Contamination status based on manual evaluation of contig features	Contig lenght (nt)	GC%	% of nucleotides with illumina read coverage higher than 1st quartile (>=65)	% of nucleotides with illumina read coverage higher than mean coverage (>=76.82)	% contig length not covered by illumina reads	% of nucleotides with long read coverage higher than 1st quartile (>=25)	% of nucleotides with long read coverage higher than mean coverage (>=31.17)	% of contig length identified as repeat region by Red (Girgis 2015: -len 16 -frm 2 -thr 3 -min 10, filtering region >= 200nt)	% of contig length spanned by Plhal703 matches (minimap2 -x asm10)	% of contig length spanned by Plhal710 matches (minimap2 -x asm10)	taxonomy group with largest span of best scoring blastx HSPs	% contig length spanned by the best scoring taxonomy group
Plhal304M4c001	NO	1988880	46.47	74.43	51.79	0.66	75.07	40.03	28.68	98.82	99.63	Oomycetes	22.97
Plhal304M4c002	NO	1959727	45.9	74.71	50.87	1.43	76.89	40.33	31.66	95.42	99.91	Oomycetes	20.77
Plhal304M4c003	NO	1935836	45.56	77.84	55.38	0.47	81.15	46.85	26.14	99.99	99.82	Oomycetes	20.62
Plhal304M4c004	NO	1845447	46.07	64.24	42.49	9.19	66.63	33.2	30.12	93.09	97.67	Oomycetes	19.65
Plhal304M4c005	NO	1789895	46.19	72.08	48.29	2.05	76.41	43.34	28.23	98.02	99.21	Oomycetes	22.22
Plhal304M4c006	NO	1656152	45.75	74.7	50.97	1.88	74.93	39.29	24.13	99.36	99.58	Oomycetes	20.24
Plhal304M4c007	NO	1647639	46.03	69	47.1	5.33	71	39.81	30.81	92.86	100	Oomycetes	21.52
Plhal304M4c008	NO	1636082	44.94	77.45	55.62	1.42	84.6	51.46	24.34	96.59	97.42	Oomycetes	18.47
Plhal304M4c009	NO	1497469	46.19	72.06	48.13	3.31	75.53	43.9	28.02	97.12	99.73	Oomycetes	21.29
Plhal304M4c010	NO	1471564	45.33	71.8	51.45	6.05	74.23	44.86	23.37	99.54	99.1	Oomycetes	18.1
Plhal304M4c011	NO	1392181	45.31	77.59	54.54	0.57	76.12	44.4	24.32	99.87	99.66	Oomycetes	19.52
Plhal304M4c012	NO	1337332	44.88	80.69	58.83	0.63	78.97	48.3	20.51	99.51	99.52	Oomycetes	19.8
Plhal304M4c013	NO	1295769	46.69	73.26	49.76	0.86	75.34	40.77	33.94	99.58	99.54	Oomycetes	20.99
Plhal304M4c014	NO	1261120	44.7	80.43	59.23	1.53	81.74	48.07	20.84	99.33	99.7	Oomycetes	18.55
Plhal304M4c015	NO	1257278	46.74	70.23	45.41	1.34	73.95	37.92	31.88	95.76	99.66	Oomycetes	22.56
Plhal304M4c016	NO	1256448	45.86	76.57	52.6	1.89	79.89	46.47	23.82	99.55	99.95	Oomycetes	20.72
Plhal304M4c017	NO	1234318	45.29	77.98	57.16	1.21	80.13	43.84	26.12	99.75	100	Oomycetes	20.06
Plhal304M4c018	NO	1229197	45.34	78.04	56.97	0.57	83.74	49.52	26.35	95.93	99.5	Oomycetes	20.49
Plhal304M4c019	NO	1221832	45.02	79.84	57.13	0.49	82.24	50.22	21.03	97.19	97.19	Oomycetes	18.65
Plhal304M4c020	NO	1178077	45.08	73.55	50.81	3.59	78.86	44.53	23.38	97.9	99.47	Oomycetes	21.99
Plhal304M4c021	NO	1177157	45.65	73.41	53.65	1.96	78.41	44.19	30.29	96.61	99.1	Oomycetes	20.74
Plhal304M4c022	NO	1079409	44.48	80.13	59.18	1.68	82.3	48.34	22.21	97.54	98.51	Oomycetes	16.72
Plhal304M4c023	NO	1049293	45.5	78.06	54.38	0.15	77.95	43.69	25.5	100	100	Oomycetes	19.83
Plhal304M4c024	NO	1047716	45.03	78.94	56.52	1.22	80.24	47.27	23.75	100	100	Oomycetes	19.68
Plhal304M4c025	NO	1020611	45.39	78.87	55.65	0.44	76.24	42.31	22.07	98.58	100	Oomycetes	19.05
Plhal304M4c026	NO	1018182	46.43	66.3	41.58	5.91	70.04	34.63	35.36	93.61	95	Oomycetes	20.92
Plhal304M4c027	NO	1008884	45.07	72.86	52.98	3.39	72.9	37.88	21.12	99.35	99.74	Oomycetes	18.76
Plhal304M4c028	NO	1001567	46.52	72.14	48.28	1.1	76.46	38.82	28.98	96.91	100	Oomycetes	22.59
Plhal304M4c029	NO	998685	45.06	80.07	58.28	0.59	73.36	41.86	22.15	99.99	99.99	Oomycetes	19.36
Plhal304M4c030	NO	990394	44.83	79.86	57.51	0.78	76.54	44.5	27.14	99.47	100	Oomycetes	18.57
Plhal304M4c031	NO	978340	44.91	62.23	45.46	12.98	70	40.86	24.72	88.49	75.42	Oomycetes	19.03
Plhal304M4c032	NO	892686	46.48	70.7	46.75	2.32	75.36	40.45	30.14	95.25	99.96	Oomycetes	22.94
Plhal304M4c033	NO	875098	45.47	78.2	54.88	0.46	80.21	44.44	24.23	99.99	100	Oomycetes	19.62
Plhal304M4c034	NO	827606	45.02	73.93	53.62	3.16	73.21	39.75	26.14	97.11	100	Oomycetes	18.19
Plhal304M4c035	NO	805187	44.59	81.48	60.36	1.84	79.93	43.01	18.34	98.95	98.95	Oomycetes	17.26
Plhal304M4c036	NO	777293	46.25	76.91	54.2	0.29	78.74	46.07	28.12	99.89	99.89	Oomycetes	21.51
Plhal304M4c037	NO	772418	45.8	71.59	51.57	1.97	81.97	45.71	28.81	99.92	99.5	Oomycetes	22.31
Plhal304M4c038	NO	731564	45.7	76.3	52.88	0.76	80.57	48.62	28.86	99.81	99.81	Oomycetes	20.16
Plhal304M4c039	NO	706592	45.06	75.01	53.81	2.52	75.22	43.01	28.95	92.7	99.36	Oomycetes	20.11
Plhal304M4c040	NO	695873	45.13	81.5	63.74	1.31	80.67	55.61	30.76	73.13	92.59	Oomycetes	19.9
Plhal304M4c041	NO	658943	47.03	67.07	40.64	2.95	76.98	40.54	33.24	98.64	99.02	Oomycetes	21.99
Plhal304M4c042	NO	653611	46.47	73.31	50.58	0.89	72.24	40.6	30.85	100	100	Oomycetes	22.05
Plhal304M4c043	NO	651054	46.35	70.93	47.48	2.39	71.24	34.81	35.77	97.9	99.51	Oomycetes	21.36
Plhal304M4c044	NO	644170	46.5	71.06	44.83	0.32	75.2	41.81	30.43	100	100	Oomycetes	22.31
Plhal304M4c045	NO	622844	46.44	74.15	48.82	0.08	78.29	38.32	27.87	99.76	100	Oomycetes	23.09
Plhal304M4c046	NO	609510	45.72	74.38	51.71	1.62	85.65	57.47	27.92	99.41	99.41	Oomycetes	23.97
Plhal304M4c047	NO	601642	47.1	66.57	41.73	2.33	65.1	29.38	38.28	99.99	99.99	Oomycetes	22.96
Plhal304M4c048	NO	597759	46.22	72.48	48.58	3.36	75.83	46.7	36.96	97.77	99.11	Oomycetes	18.34
Plhal304M4c049	NO	594676	44.84	79.19	58.7	0.67	77.85	39.71	26.67	99.98	97.31	Oomycetes	17.76
Plhal304M4c050	NO	593815	45	79.2	57.53	0.49	72.43	35.9	19.86	99.74	99.83	Oomycetes	19.63
Plhal304M4c051	NO	586319	44.76	82.28	61.43	0.07	85.54	53.75	20.33	98.77	99.99	Oomycetes	20.9
Plhal304M4c052	NO	581085	45.65	68.29	45.26	4.94	77.38	47.46	34.08	96.28	96.94	Oomycetes	17.91
Plhal304M4c053	NO	577389	46.52	51.69	34.62	19.98	54.96	31.71	33.05	75.73	78.61	Oomycetes	19.43
Plhal304M4c054	NO	574799	45.02	63.37	44.5	10.4	75.41	45.28	31.14	99.99	99.99	Oomycetes	19.76
Plhal304M4c055	NO	559020	45.16	63.93	43.91	10.73	59.1	28.58	26.2	85.21	99.97	Oomycetes	21.21
Plhal304M4c056	NO	558977	45.7	75.22	53.9	1.15	82.66	44.81	34.86	100	99.87	Oomycetes	20.64
Plhal304M4c057	NO	535128	44.1	82.98	62.22	1.16	85.16	49.93	12.1	100	100	Oomycetes	18.98
Plhal304M4c058	NO	533648	45.83	76.21	53.66	1.53	82.99	51.37	25.08	97.33	98.36	Oomycetes	22.57
Plhal304M4c059	NO	530448	47.23	61.65	40.53	7.55	72.72	38.27	35.53	89.68	82.03	Oomycetes	23.39
Plhal304M4c060	NO	530534	45.65	76.34	53.2	0.91	78.04	49.6	28.6	99.99	99.99	Oomycetes	21.16
Plhal304M4c061	NO	520429	48.24	64.75	39.99	1.14	82.24	43.15	46.54	99.59	100	Oomycetes	24.91
Plhal304M4c062	NO	502255	46.23	65.97	45.07	6.86	72.59	35.83	29.13	92.66	83.08	Oomycetes	20.83
Plhal304M4c063	NO	501696	46.95	64.66	41.34	6.72	65.49	35.26	30.09	99.96	99.99	Oomycetes	22.95
Plhal304M4c064	NO	496236	46.9	71.09	47.11	0.09	73.04	38.97	34.25	99.99	99.99	Oomycetes	25.76
Plhal304M4c065	NO	472077	47.01	65.82	39.7	3	58.65	25.56	35.12	100	100	Oomycetes	23.63
Plhal304M4c066	NO	458900	44.66	80.3	58.88	1.46	91.04	65.09	16.93	99.61	99.77	Oomycetes	17.89
Plhal304M4c067	NO	433944	45.52	73.11	49.44	3.44	81.35	48.68	33.78	96.91	98.28	Oomycetes	18.63
Plhal304M4c068	NO	427308	45.91	66.1	42.36	6.42	65.15	35.48	38.48	92.11	99.99	Oomycetes	20.65
Plhal304M4c069	NO	424335	47.18	70.92	46.04	1.42	78.32	42.47	37.29	96.06	98.54	Oomycetes	19.88
Plhal304M4c070	NO	407583	45.32	76.68	55.44	1.48	72.73	34.31	30.64	98.38	98.29	Oomycetes	17.81
Plhal304M4c071	NO	381060	46.39	75.41	57.56	0.58	82.96	56.58	34.73	85.66	98.97	Oomycetes	23.14
Plhal304M4c072	NO	365312	45.65	73.09	49.84	2.27	76.23	49.14	35.7	97.91	99.25	Oomycetes	18.27
Plhal304M4c073	NO	336486	45.34	65.16	44.92	12.3	69.99	39.18	22.54	80	76.47	Oomycetes	17.36
Plhal304M4c074	NO	319633	46.28	70.82	46.52	2.28	73.69	40.8	33.65	93.2	99.99	Oomycetes	20.1
Plhal304M4c075	NO	301746	45.74	68.34	48.55	2.31	76.02	43.58	40.59	92.55	98.93	Oomycetes	22.24
Plhal304M4c076	NO	300371	45.57	75.67	51.35	1.23	75.83	43.6	21.6	99.99	99.99	Oomycetes	21.27
Plhal304M4c077	NO	285835	45.9	76.97	54.51	0.11	71.92	33.42	23.08	99.89	100	Oomycetes	19.28
Plhal304M4c078	NO	281574	46.29	74.24	51.32	1.51	72.92	36.17	34.1	99.94	99.99	Oomycetes	23.77
Plhal304M4c079	NO	255897	45.39	78.47	54.22	0.78	77.9	39.3	27.8	99.99	99.99	Oomycetes	18.71
Plhal304M4c080	NO	254194	42.9	58.59	44.69	23.25	46.85	25.72	10.97	34.79	52.72	Oomycetes	11.87
Plhal304M4c081	NO	248942	46.16	54.42	38.02	18.31	63.76	40.85	30.98	94.25	68.61	Oomycetes	20.11
Plhal304M4c082	NO	238846	45.73	61.38	41.63	9.99	47.06	22.57	23.51	0	99.99	Oomycetes	24.38
Plhal304M4c083	NO	233463	46.66	65.65	43.28	4.36	72.32	42.06	28.91	99.99	99.99	Oomycetes	19.46
Plhal304M4c084	NO	225348	46.77	73.29	49.89	1.01	77.88	32.03	31.11	99.28	89.24	Oomycetes	26.31
Plhal304M4c085	NO	221494	44.61	81.46	60.01	0	81.3	45.85	20.13	99.99	99.99	Oomycetes	16.69
Plhal304M4c086	NO	212151	45.32	78.09	56.73	0.03	75.9	41.98	27.97	100	97.95	Oomycetes	17.57
Plhal304M4c087	NO	208810	45.72	72.63	50.27	2.93	81.52	35.36	27.41	99.99	99.99	Oomycetes	18.8
Plhal304M4c088	NO	205821	45.66	76.73	51.36	0.08	86.29	56.34	25.93	100	100	Oomycetes	21
Plhal304M4c089	NO	199963	44.55	69.77	51.58	8.83	70.28	45.9	20.2	4.34	99.96	Oomycetes	16.38
Plhal304M4c090	NO	191222	47.52	59.99	39.44	8.33	66.51	34.58	42.13	98.81	77.33	Oomycetes	22.72
Plhal304M4c091	NO	176202	44.62	50.11	33.53	23.49	46.81	26.48	26.77	99.99	75.15	Oomycetes	18.77
Plhal304M4c092	NO	164754	43.84	78.17	60.47	3.7	81.61	49.54	9.68	97.11	100	Oomycetes	19.68
Plhal304M4c093	NO	151677	47.13	64.8	41.68	1.12	75.6	42.25	42.44	99.89	99.89	Oomycetes	21.99
Plhal304M4c094	NO	150581	47.3	62.57	42.41	2.5	76.21	41.38	34.57	94.94	99.98	Oomycetes	29.43
Plhal304M4c095	NO	148622	46.57	74.29	51.46	0.38	77.16	39.26	33.62	99.97	99.97	Oomycetes	20.35
Plhal304M4c096	NO	144506	48.22	55.48	34	10.52	80.28	47.31	64.99	94.34	90.12	Oomycetes	32.43
Plhal304M4c097	NO	143770	47.24	73.45	48.63	0.43	59.79	23.75	35.16	99.98	99.98	Oomycetes	24.07
Plhal304M4c098	NO	117487	45.93	74.44	55.06	0.19	78.35	40.35	35.75	99.97	99.97	Oomycetes	28.28
Plhal304M4c099	NO	113116	46.7	70.89	45.66	0	88.58	41.84	26.31	99.96	99.98	Oomycetes	23.95
Plhal304M4c100	NO	103670	45.73	55.19	38.8	15.67	55.33	33.87	24.04	64.73	64.73	Oomycetes	10.71
Plhal304M4c101	NO	99497	44.32	78.92	60.92	6.31	84.18	59.14	23.78	99.98	99.98	Oomycetes	18.02
Plhal304M4c102	NO	97394	47.37	67.06	46.52	4.25	70.51	31.47	42.43	0	97.71	Oomycetes	30.4
Plhal304M4c103	NO	87596	48.92	65.66	38.87	0	81.08	57.41	49.07	0	99.99	Oomycetes	27.75
Plhal304M4c104	NO	79504	46.45	66.38	51.07	6.31	74.84	46.88	52.01	11.71	86.26	Oomycetes	28.19
Plhal304M4c105	NO	67622	48.24	27.06	26.16	47.22	99.7	99.67	79.93	66.27	60.23	Oomycetes	15.96
Plhal304M4c106	NO	58734	49.7	41.61	24.7	9.44	61.74	43.28	64.94	99.95	99.95	Oomycetes	26.89
Plhal304M4c107	NO	55337	47.99	62.93	36.38	0.37	60.1	23.6	45.98	99.63	99.63	Oomycetes	23.08
Plhal304M4c108	NO	46746	47.43	60.19	36.89	2.38	49.87	23.18	47.54	0	0	Oomycetes	27.82
Plhal304M4c109	NO	46622	44.7	80.44	54.46	0	52.49	22.17	16.82	99.96	99.96	Oomycetes	11.3
Plhal304M4c110	NO	36400	47.72	63.65	60.54	7	97.25	93.01	5.82	8.91	8.91	Oomycetes	52.88
Plhal304M4c111	NO	36452	48.91	59.36	36.4	1.52	69.45	47.47	46.26	99.76	99.76	Oomycetes	31.04
Plhal304M4c112	NO	31466	45.84	30.57	26.83	55.58	99.45	97.25	71.08	34.48	15.22	Oomycetes	13.2
Plhal304M4c113	NO	30773	48.46	61.48	41.64	5.31	67.03	45.01	61.37	99.49	21.65	Oomycetes	20.24
Plhal304M4c115	NO	24599	45.97	44.38	36.44	39.62	98.22	75.56	89.61	12.02	46.02	Oomycetes	16.24
Plhal304M4c117	NO	19604	43.67	17.39	12.44	42.52	0	0	24.02	0	94.54	Oomycetes	7.19
Plhal304M4c118	NO	17789	46.07	54.7	53.54	27.35	99.84	99.83	100	33.43	37.83	Oomycetes	14.53
Plhal304M4c120	NO	17758	45.08	90.42	88.02	0.05	95.92	73.81	76.66	67.03	47.09	Oomycetes	12.38
Plhal304M4c124	NO	14489	47.19	90.65	86.31	0.43	96.96	93.97	100	28.58	77.61
Plhal304M4c126	NO	13645	49.18	69.86	54.21	0	77.63	42.15	79.09	32.88	32.88	Oomycetes	13.16
Plhal304M4c127	NO	13537	51.5	71.8	60.91	0	89.55	58.79	56.95	92.92	99.93	Oomycetes	37.63
Plhal304M4c129	NO	12993	45.76	82.62	80.47	4.23	100.23	100.09	30.89	65.77	99.93	Oomycetes	41.49
Plhal304M4c133	NO	12489	43.8	3.65	1.51	69.79	0	0	7.18	0	0	Oomycetes	14.12
Plhal304M4c114	YES	26572	58.92	2.26	2.2	66.14	23.33	21.16	0	0	21.14	Gammaproteobacteria	22.2
Plhal304M4c116	YES	21893	62.18	0	0	81.82	0.15	0	0	0	0	Gammaproteobacteria	25.92
Plhal304M4c119	YES	18388	62.07	0	0	87.63	5.96	0.2	0	0	0	Gammaproteobacteria	26.08
Plhal304M4c121	YES	17441	54.08	0	0	0	0	0	0	0	0	Gammaproteobacteria	27.16
Plhal304M4c122	YES	16926	61.76	0	0	77.48	0.51	0.51	0	0	14.56	Gammaproteobacteria	30.48
Plhal304M4c123	YES	15783	60.91	0	0	83.8	0	0	0	0	0	Gammaproteobacteria	29.2
Plhal304M4c125	YES	14490	59.81	0	0	91.08	0	0	0	0	0	Gammaproteobacteria	32.2
Plhal304M4c128	YES	12939	63.51	0	0	81.26	2.01	0.04	0	0	60.11	Gammaproteobacteria	19.61
Plhal304M4c130	YES	13045	63.79	0	0	83.56	0	0	0	0	0	Gammaproteobacteria	31.2
Plhal304M4c131	YES	12803	60.94	0	0	84.75	29.2	18.01	0	0	0	Gammaproteobacteria	24.57
Plhal304M4c132	YES	12891	60.96	0	0	83	0	0	0	0	0	Gammaproteobacteria	26.21
Plhal304M4c134	YES	12427	61.99	0	0	82.39	0	0	0	0	0	Gammaproteobacteria	24.33
Plhal304M4c135	YES	12291	62.33	0	0	83.04	0	0	0	0	0	Gammaproteobacteria	35.83
Plhal304M4c136	YES	11954	56.68	0	0	43.64	0	0	0	0	62.36	Gammaproteobacteria	34.68
Plhal304M4c137	YES	11388	62.13	0	0	79.5	0	0	0	0	29.08	Gammaproteobacteria	25.54
Plhal304M4c138	YES	11165	63.12	0	0	83.33	0	0	0	0	0	Gammaproteobacteria	29.11
Plhal304M4c139	YES	10704	60.65	0	0	88.64	0	0	0	0	0	Gammaproteobacteria	17.15

### Sheet: Plhal703_r1
meta-assembly contig Ids	Contamination status based on manual evaluation of contig features	Contig lenght (nt)	GC%	% of nucleotides with illumina read coverage higher than 1st quartile (>=82)	% of nucleotides with illumina read coverage higher than mean coverage (>=96.31)	% contig length not covered by illumina reads	% of nucleotides with long read coverage higher than 1st quartile (>=30)	% of nucleotides with long read coverage higher than mean coverage (>=36.01)	% of contig length identified as repeat region by Red (Girgis 2015: -len 16 -frm 2 -thr 3 -min 10, filtering region >= 200nt)	% of contig length spanned by Plhal304 matches (minimap2 -x asm10)	% of contig length spanned by Plhal710 matches (minimap2 -x asm10)	taxonomy group with largest span of best scoring blastx HSPs	% contig length spanned by the best scoring taxonomy group
Plhal703M4c01	NO	3552761	46.18	75.58	49.87	0.87	77.94	43.32	29.45	99.79	99.97	Oomycetes	20.83
Plhal703M4c02	NO	2838473	46.45	74.5	47.64	0.88	74.1	40	29.66	99.87	99.97	Oomycetes	21.85
Plhal703M4c03	NO	2729523	45.41	68.16	46.12	9.33	68.55	38.31	25.58	86.44	92.73	Oomycetes	19.07
Plhal703M4c04	NO	2404133	45.54	77.1	51.88	1.77	77.94	44.23	28.68	98.6	98.43	Oomycetes	19.67
Plhal703M4c05	NO	2305594	46.1	76.14	50.15	1.36	77.1	44.31	26.94	93.93	99.66	Oomycetes	21.76
Plhal703M4c06	NO	2282577	45.22	78.21	55.21	0.91	77.41	45.63	26.24	96.99	98.45	Oomycetes	20.16
Plhal703M4c07	NO	2228164	45.64	78.05	52.66	0.65	76.48	43.22	26.62	98.66	99.55	Oomycetes	21.13
Plhal703M4c08	NO	1978366	46.04	73.91	48.3	0.99	79.73	44.9	32.36	99.39	98.96	Oomycetes	20.72
Plhal703M4c09	NO	1978295	45.59	78.93	54.2	0.22	77.57	42.24	26.44	97.73	99.52	Oomycetes	20.65
Plhal703M4c10	NO	1910119	45.82	75.85	49.75	1.68	78.22	43.56	31.63	98.11	100	Oomycetes	21.08
Plhal703M4c11	NO	1790255	45.72	77.65	52.85	1.17	76.94	44.05	24.34	99.52	100	Oomycetes	20.88
Plhal703M4c12	NO	1564410	45.9	77.04	52.01	0.33	73.26	42.48	29.11	99.27	100	Oomycetes	21.95
Plhal703M4c13	NO	1515389	45	81.17	57.83	0.22	77.74	42.94	23.19	97.21	99.66	Oomycetes	18.85
Plhal703M4c14	NO	1404290	45.3	78.95	53.29	0.71	82.54	49.44	24.07	99.57	99.67	Oomycetes	19.43
Plhal703M4c15	NO	1309662	45.07	67.32	46.79	10.21	73.64	43.4	22.62	96.06	99.32	Oomycetes	21.32
Plhal703M4c16	NO	1290318	46.92	72.17	45.26	1.07	67.9	33.53	34.92	99.62	99.98	Oomycetes	23.19
Plhal703M4c17	NO	1254856	44.56	81.02	57.49	2.09	81.59	52.21	19.12	99.5	100	Oomycetes	18.41
Plhal703M4c18	NO	1253199	45.18	79.62	56.41	0.83	74.42	40.22	25.33	98.19	99.97	Oomycetes	19.9
Plhal703M4c19	NO	1220046	45.42	74.53	51.47	2.81	76.8	49.51	24.55	89.12	98.58	Oomycetes	20.02
Plhal703M4c20	NO	1203792	44.78	79.55	55.6	1.56	82.9	49.82	24.08	99.88	99.21	Oomycetes	17.4
Plhal703M4c21	NO	1201210	46.57	72.79	45.48	0.54	74.96	41.74	29.06	99.49	99.65	Oomycetes	22.29
Plhal703M4c22	NO	1200196	45.37	73.84	50.28	4.47	70.74	41.8	25.35	99.41	100	Oomycetes	19.92
Plhal703M4c23	NO	1196135	45.02	80.31	55.52	0.68	81.42	52.19	20.79	99.45	99.99	Oomycetes	18.83
Plhal703M4c24	NO	1182156	44.62	83.07	58.17	0.34	82.98	49.67	18.95	99.99	100	Oomycetes	19.87
Plhal703M4c25	NO	1145386	44.91	71.32	48.05	8.17	77.2	46.54	22.91	93.17	92.31	Oomycetes	21.79
Plhal703M4c26	NO	1108749	44.88	80.78	57.26	0.75	78.48	44.87	21.56	99.63	99.19	Oomycetes	17.66
Plhal703M4c27	NO	1103489	46.06	76.72	51.74	0.55	68.89	32.92	25.89	100	100	Oomycetes	21.62
Plhal703M4c28	NO	1032835	46.8	72.99	45.37	0.83	65.72	29.8	35.01	97.37	100	Oomycetes	22.36
Plhal703M4c29	NO	1021931	45.27	79.58	53.32	0.58	76.76	45.09	22.86	98.42	100	Oomycetes	18.58
Plhal703M4c30	NO	1010272	45.02	79.91	56.33	0.84	83.21	49.3	21.94	98.95	99.97	Oomycetes	19.54
Plhal703M4c31	NO	1005992	45.36	73.73	49.6	3.75	76.27	44.66	24.4	98.98	100	Oomycetes	18.86
Plhal703M4c32	NO	922348	46.23	73.03	47.81	2.7	72.54	35.86	30.91	98.38	99.89	Oomycetes	20.42
Plhal703M4c33	NO	912750	46.33	75	49.17	0.73	74.49	41.76	27.28	98.98	99.23	Oomycetes	21.43
Plhal703M4c34	NO	901371	45.56	77.64	51.48	1.13	82.98	51.1	25.99	97.82	99.96	Oomycetes	19.9
Plhal703M4c35	NO	858272	45.11	76.28	54.91	2.13	76.68	40.73	27.25	99.99	99.99	Oomycetes	19.18
Plhal703M4c36	NO	856205	45.89	74.6	49.23	1.53	78.19	47.86	29.86	99.72	100	Oomycetes	20.79
Plhal703M4c37	NO	850505	45.89	74.78	50.94	1.19	74.9	45.78	34.64	100	99.39	Oomycetes	21.25
Plhal703M4c38	NO	805972	44.86	78.29	55.25	1.25	80.33	50.6	24.8	99.95	99.96	Oomycetes	18.33
Plhal703M4c39	NO	762182	46.45	74.46	51.01	1.88	80.49	53.22	28.17	93.84	96.46	Oomycetes	22.93
Plhal703M4c40	NO	741070	47.25	70.36	43.97	0.4	67.39	29.18	36.63	96.51	100	Oomycetes	27.78
Plhal703M4c41	NO	733100	46.57	70.56	48.12	3.97	74.75	45.45	33	93.5	97.74	Oomycetes	23.06
Plhal703M4c42	NO	677314	46.78	72.95	47.42	0.67	70.86	39.74	33.12	93.95	96.32	Oomycetes	24.34
Plhal703M4c43	NO	658423	46.45	74.63	46.35	0.12	76.3	38.39	29.19	97.86	99.98	Oomycetes	22.5
Plhal703M4c44	NO	653862	46.07	75.56	48.66	0.84	67.82	32.19	25.05	99.39	100	Oomycetes	20.06
Plhal703M4c45	NO	651800	47.07	71.86	44.05	1.23	73.45	39.51	32.06	98.67	100	Oomycetes	22.47
Plhal703M4c46	NO	600530	44.66	82.84	60.37	0.19	83.33	51.72	24.56	94.64	99.95	Oomycetes	20.77
Plhal703M4c47	NO	555701	45.86	72.76	47.82	1.87	73.86	37.18	31.06	99.99	99.98	Oomycetes	18.35
Plhal703M4c48	NO	552907	46.76	70.65	46.2	3.54	76.58	44.96	35.95	95.46	97.74	Oomycetes	20.15
Plhal703M4c49	NO	530248	45.94	76.5	51.76	2.11	78.82	43.34	25.95	97.81	99.99	Oomycetes	23.66
Plhal703M4c50	NO	497843	45.43	76.47	51.15	3.06	76.97	40.93	25.92	95.45	97.76	Oomycetes	18.66
Plhal703M4c51	NO	477340	47.13	65.64	41.46	2.54	76.97	46.33	32.37	91.57	100	Oomycetes	25.75
Plhal703M4c52	NO	468771	45.23	80.82	56.67	1	78.72	50.79	25.56	99.91	100	Oomycetes	21.17
Plhal703M4c53	NO	453116	44.55	81.1	57.2	1.61	86.49	60.19	18.37	99.03	99.2	Oomycetes	18.04
Plhal703M4c54	NO	409198	45.43	75.83	53.77	2.54	77.41	45.24	30.41	98.6	98.51	Oomycetes	18.64
Plhal703M4c55	NO	404231	44.1	79.74	58.77	4.64	86.17	55.4	21.44	88.54	100	Oomycetes	15.52
Plhal703M4c56	NO	399713	45.75	69.17	46.63	10.03	67.09	36.92	38.71	87.67	92.84	Oomycetes	17
Plhal703M4c57	NO	377886	46.08	63.96	42.31	10.64	78.57	44.46	26.95	89.02	87.66	Oomycetes	26.39
Plhal703M4c58	NO	350402	46.77	72.66	48.28	1.95	67.06	33.07	37.02	84.74	99.99	Oomycetes	22.5
Plhal703M4c59	NO	343224	46.08	76.73	58.03	1.24	85.46	58.35	32.57	94.74	99.07	Oomycetes	22.06
Plhal703M4c60	NO	334913	47.2	65.76	43.88	4.98	62.27	35.93	41.86	86.8	96	Oomycetes	22.08
Plhal703M4c61	NO	331699	46.01	74.23	52.13	2.05	75.02	39.7	33.72	84.41	99.99	Oomycetes	25.54
Plhal703M4c62	NO	307761	45.84	69.58	48.81	2.51	78.57	53.38	40.49	91.02	99.96	Oomycetes	21.41
Plhal703M4c63	NO	294781	45.23	75.08	51.34	3.04	74.99	40.87	33.73	94.22	100	Oomycetes	17.42
Plhal703M4c64	NO	246052	45.02	82.32	57.57	0.34	68.54	37.46	24.15	89.82	99.93	Oomycetes	17.99
Plhal703M4c65	NO	234396	45.87	67.73	45.74	7.31	74.03	41.47	34.64	95	95.72	Oomycetes	18.78
Plhal703M4c66	NO	228478	47.75	66.18	40.7	1.83	61.35	31.86	38.62	60.22	64.86	Oomycetes	27.81
Plhal703M4c67	NO	221788	44.69	78.86	55.57	2.12	84.31	53.82	26.37	97.91	99.97	Oomycetes	17.72
Plhal703M4c68	NO	196197	47.29	55.65	37.54	11.43	48.32	20.79	40.82	70.3	65.87	Oomycetes	23.55
Plhal703M4c69	NO	191591	48.23	68.75	43.08	2.83	66.5	32.7	44.9	95.84	99.98	Oomycetes	23.73
Plhal703M4c70	NO	167718	45.92	72.58	56.58	3.74	89.49	71.19	37.09	81.58	93.39	Oomycetes	30.67
Plhal703M4c71	NO	166160	43.71	21.67	13.8	49.61	20.26	9.81	21.73	21.73	0	Oomycetes	15.11
Plhal703M4c72	NO	157077	47.51	67.22	43.41	6.92	83.14	47.33	38.06	91.55	96.22	Oomycetes	20.95
Plhal703M4c73	NO	154679	48.05	70.39	44.37	3.57	85.39	53.04	37.92	99.98	99.98	Oomycetes	28.73
Plhal703M4c74	NO	151171	46.78	72.69	49.35	4.15	60.87	17.83	26.15	99.98	99.98	Oomycetes	19.81
Plhal703M4c75	NO	150065	47.34	57.21	35.07	9.79	55.95	28.93	61.57	95.34	76.2	Oomycetes	29.28
Plhal703M4c76	NO	144568	45.51	73.72	48.91	6.24	72.55	45.44	36.56	99.8	99.79	Oomycetes	17.75
Plhal703M4c77	NO	132940	45.41	32.92	23.4	30.59	59.62	45.27	29.9	94.4	60.19	Oomycetes	21.9
Plhal703M4c78	NO	119658	44.56	23.91	20.35	46.22	61.42	52.87	21.73	5.87	24.39	Oomycetes	17.32
Plhal703M4c80	NO	98240	45.74	43.96	27.96	32.16	39.15	19.13	21.36	0	72.7	Oomycetes	17.79
Plhal703M4c81	NO	46661	46.24	68.64	50.22	4.86	66.38	41.3	57.65	58.85	39.08	Oomycetes	13.34
Plhal703M4c82	NO	44110	45.82	83.26	78.65	3.42	68.44	62.59	59.34	35.2	0	Oomycetes	24.18
Plhal703M4c83	NO	39002	45.6	59.16	49.92	21.35	50.71	29.83	68.55	13.79	0	Oomycetes	21.12
Plhal703M4c84	NO	38006	48.93	20.58	14.28	21.61	34.31	16.7	66.05	0	99.94	Oomycetes	28.16
Plhal703M4c85	NO	37531	48.42	77.86	71.09	0.9	90.37	76.17	51.44	36.95	25.5	Oomycetes	39.41
Plhal703M4c86	NO	34965	48.98	54.82	48.88	28.92	85.77	69.46	15.57	32.05	6.41	Oomycetes	24.56
Plhal703M4c87	NO	25982	44.62	65.24	60.7	12.17	90.1	85.87	100	0	57.39
Plhal703M4c88	NO	20743	46.56	27.14	25.01	36.99	99.23	98.62	100	69.69	93.06	Oomycetes	15.44
Plhal703M4c89	NO	20805	48.9	31.93	30.71	41.79	99.59	99.25	45.97	16.69	34.28	Oomycetes	22.62
Plhal703M4c90	NO	18812	50.8	74.82	59.67	0	82.47	63.58	67.9	67.39	99.84	Oomycetes	37.49
Plhal703M4c91	NO	17235	45.88	90.93	76.66	0	53.26	39.11	40.63	0	0	Oomycetes	33.65
Plhal703M4c92	NO	16492	53.26	33.26	25.34	6.08	32.94	30.74	71.03	29.38	99.82	Oomycetes	29.52
Plhal703M4c93	NO	13603	46.31	47.93	45.78	17.58	99.42	98.82	35.56	0	99.8	Oomycetes	27.2
Plhal703M4c95	NO	13236	51.59	67.94	43.77	0	96.17	91.73	51.22	0	0	Oomycetes	22.93
Plhal703M4c96	NO	12177	50.59	38.15	37.21	35.68	99.34	99.33	100	99.7	99.21
Plhal703M4c94	YES	13356	35.82	0	0	92.17	0	0	0	0	0	Gammaproteobacteria	20.9
Plhal703M4c97	YES	11953	38.53	0	0	99.84	0	0	0	0	0	Gammaproteobacteria	27.01
Plhal703M4c98	YES	10720	37.99	0	0	98.45	0	0	0	0	0	Gammaproteobacteria	17.92
