## Supplementary material for "Phylogenomics of *Plasmopara halstedii* reveals genomic regions associated with the breakdown of sunflower downy mildew resistance genes": Table S3_Illumina20230323.xlsx

### Sheet: illumina summary
Library tag	Pathotype	#of paired-end reads	Read length (BP)	Total BP	SRA Accession	Source
100A1_CGATGT_L007	100A1	60634138	101	12248095876	SRR24903095	this work
300_ATCACG_L001	300	21708265	100	4341653000	SRR24903119	this work
300_ATCACG_L007	300	18776640	100	3755328000	SRR24903118	this work
300_ATCACG_L008	300	19380372	100	3876074400	SRR24903107	this work
304-30_TTAGGC_L001	304-30	23455050	100	4691010000	SRR24903096	this work
304-30_TTAGGC_L007	304-30	20965557	100	4193111400	SRR24903089	this work
304-30_TTAGGC_L008	304-30	21723980	100	4344796000	SRR24903088	this work
304-1_TGACCA_L007	304	56866500	101	11487033000	SRR24903094	this work
307_ACAGTG_L001	307	24141513	100	4828302600	SRR24903087	this work
307_ACAGTG_L007	307	20958898	100	4191779600	SRR24903086	this work
307_ACAGTG_L008	307	21637509	100	4327501800	SRR24903085	this work
314_GCCAAT_L001	314	32399280	100	6479856000	SRR24903084	this work
314_GCCAAT_L007	314	28450133	100	5690026600	SRR24903117	this work
314_GCCAAT_L008	314	29229316	100	5845863200	SRR24903116	this work
330_CAGATC_L001	330	29203653	100	5840730600	SRR24903115	this work
330_CAGATC_L007	330	24885569	100	4977113800	SRR24903114	this work
330_CAGATC_L008	330	25593932	100	5118786400	SRR24903113	this work
334-4_ACAGTG_L007	334	60770681	101	12275677562	SRR24903093	this work
700-4_GCCAAT_L008	700	84223543	101	17013155686	SRR24903092	this work
703-4_CAGATC_L008	703	70375148	101	14215779896	SRR24903091	this work
704_ACTTGA_L001	704	21715333	100	4343066600	SRR24903112	this work
704_ACTTGA_L007	704	18595865	100	3719173000	SRR24903111	this work
704_ACTTGA_L008	704	19157423	100	3831484600	SRR24903110	this work
707_TAGCTT_L001	707	22608220	100	4521644000	SRR24903109	this work
707_TAGCTT_L007	707	19594080	100	3918816000	SRR24903108	this work
707_TAGCTT_L008	707	20124868	100	4024973600	SRR24903106	this work
714_GGCTAC_L001	714	18580897	100	3716179400	SRR24903105	this work
714_GGCTAC_L007	714	16583484	100	3316696800	SRR24903104	this work
714_GGCTAC_L008	714	17103587	100	3420717400	SRR24903103	this work
717_GTGGCC_L001	717	17983688	100	3596737600	SRR24903102	this work
717_GTGGCC_L007	717	15747077	100	3149415400	SRR24903101	this work
717_GTGGCC_L008	717	16194070	100	3238814000	SRR24903100	this work
730-1_CTTGTA_L008	730	51683434	101	10440053668	SRR24903090	this work
774_CGTACG_L001	774	19394317	100	3878863400	SRR24903099	this work
774_CGTACG_L007	774	16673911	100	3334782200	SRR24903098	this work
774_CGTACG_L008	774	17213753	100	3442750600	SRR24903097	this work
	710				SRR7441834	Pecrix et al. 2018
