## Supplementary material for "Phylogenomics of *Plasmopara halstedii* reveals genomic regions associated with the breakdown of sunflower downy mildew resistance genes": Table S4.xlsx

### Sheet: Table S4 Pl. effector statistic
Genome	Proteome	Secretome	% secretome	RxLR (Whisson et al., 2007)	RxLR (Win et al. 2012)	RxLR (Bhattacharjee et al. 2006)	Secreted protein with WY-domain	RxLR effector with WY-domain	Total effectors
Plhal710_r2	16540	1323	7.99879	24	46	64	67	1	131
Plhal703_r1	16382	1297	7.91723	24	47	65	69	1	134
Plhal304_r1	16470	1297	7.87492	26	53	72	66	1	138
