## Supplementary material for "Phylogenomics of *Plasmopara halstedii* reveals genomic regions associated with the breakdown of sunflower downy mildew resistance genes": Table S7_Summary_ROI.xlsx

### Sheet: Region Pl2
Pl2 ROI	Start	End	Total size (bp)
Plhal710r2c013	0	12591	12591
Plhal703r1c07	624000	633000	9000
Plhal304r1c045	610000	622000	12000
Pl2 ROI	pathotype	protein genes	secreted proteins	breaking effector predicted
710	virulent	0	0	0
703	virulent	0	0	0
304	avirulent	1	0	0

### Sheet: Region Pl4
Pl4 ROI	Start	End	Total size (bp)
Plhal710r2c053	160943	610205	449262
Plhal703r1c10	11564	441423	429859
Plhal304r1c002	427785	4576	423209
Plhal710r2c007	1500000	2050736	550736
Plhal703r1c06	1836755	2282000	445245
Plhal304r1c050	146018	593000	446982
Plhal304r1c053	0	22000	22000
Plhal710r2c014	784485	884484	99999
Plhal703r1c13	762343	873215	110872
Plhal304r1c027	298032	410266	112234
Pl4 ROI	pathotype	protein genes	secreted proteins	breaking effector predicted
710	virulent	234	21	1
703	virulent	228	23	1
304	avirulent	231	21	nd

### Sheet: Region Pl15
Pl15 ROI	Start	End	Total size (bp)
Plhal710r2c024	1100000	1307500	207500
Plhal703r1c04	1138893	1314141	175248
Plhal304r1c077	105398	284322	178924
Plhal710r2c019	657702	1350200	692498
Plhal703r1c26	411137	1072771	661634
Plhal304r1c010	417252	0	417252
Plhal304r1c081	0	194392	194392
Pl15 ROI	pathotype	protein genes	secreted proteins	breaking effector predicted
710	avirulent	189	22	nd
703	virulent	181	23	1
304	avirulent	150	16	nd

### Sheet: SNPs Pl1
CONTIG	POS	REF	ALT	PLHAL100	PLHAL300	PLHAL304	PLHAL304-30	PLHAL307	PLHAL314	PLHAL330	PLHAL334	PLHAL700	PLHAL703	PLHAL704	PLHAL707	PLHAL710	PLHAL714	PLHAL717	PLHAL730	PLHAL774
Plhal710r2c005	1102170	T	C	2025-01-01	0/0	0/0	0/0	0/0	0/0	0/0	0/0	0/0	0/0	0/0	0/0	0/0	0/0	0/0	0/0	0/0
Plhal710r2c007	168095	T	G	2025-01-01	0/0	0/0	0/0	0/0	0/0	0/0	0/0	0/0	0/0	0/0	0/0	0/0	0/0	0/0	0/0	0/0
Plhal710r2c012	296199	A	T	2025-01-01	0/0	0/0	0/0	0/0	0/0	0/0	0/0	0/0	0/0	0/0	0/0	0/0	0/0	0/0	0/0	0/0
Plhal710r2c015	730463	C	T	2025-01-01	0/0	0/0	0/0	0/0	0/0	0/0	0/0	0/0	0/0	0/0	0/0	0/0	0/0	0/0	0/0	0/0
Plhal710r2c021	7139	C	T	2025-01-01	0/0	0/0	0/0	0/0	0/0	0/0	0/0	0/0	0/0	0/0	0/0	0/0	0/0	0/0	0/0	0/0
Plhal710r2c029	17910	G	A	2025-01-01	0/0	0/0	0/0	0/0	0/0	0/0	0/0	0/0	0/0	0/0	0/0	0/0	0/0	0/0	0/0	0/0
Plhal710r2c029	243399	G	A	2025-01-01	0/0	0/0	0/0	0/0	0/0	0/0	0/0	0/0	0/0	0/0	0/0	0/0	0/0	0/0	0/0	0/0
Plhal710r2c029	329499	C	T	2025-01-01	0/0	0/0	0/0	0/0	0/0	0/0	0/0	0/0	0/0	0/0	0/0	0/0	0/0	0/0	0/0	0/0
Plhal710r2c029	400634	C	T	2025-01-01	0/0	0/0	0/0	0/0	0/0	0/0	0/0	0/0	0/0	0/0	0/0	0/0	0/0	0/0	0/0	0/0
Plhal710r2c029	601889	G	A	2025-01-01	0/0	0/0	0/0	0/0	0/0	0/0	0/0	0/0	0/0	0/0	0/0	0/0	0/0	0/0	0/0	0/0
Plhal710r2c029	695152	T	C	2025-01-01	0/0	0/0	0/0	0/0	0/0	0/0	0/0	0/0	0/0	0/0	0/0	0/0	0/0	0/0	0/0	0/0
Plhal710r2c029	960109	C	T	2025-01-01	0/0	0/0	0/0	0/0	0/0	0/0	0/0	0/0	0/0	0/0	0/0	0/0	0/0	0/0	0/0	0/0
Plhal710r2c029	960188	C	T	2025-01-01	0/0	0/0	0/0	0/0	0/0	0/0	0/0	0/0	0/0	0/0	0/0	0/0	0/0	0/0	0/0	0/0
Plhal710r2c029	1080537	C	T	2025-01-01	0/0	0/0	0/0	0/0	0/0	0/0	0/0	0/0	0/0	0/0	0/0	0/0	0/0	0/0	0/0	0/0
Plhal710r2c029	1100116	C	T	2025-01-01	0/0	0/0	0/0	0/0	0/0	0/0	0/0	0/0	0/0	0/0	0/0	0/0	0/0	0/0	0/0	0/0
Plhal710r2c029	1154776	C	T	2025-01-01	0/0	0/0	0/0	0/0	0/0	0/0	0/0	0/0	0/0	0/0	0/0	0/0	0/0	0/0	0/0	0/0
Plhal710r2c035	713064	A	G	2025-01-01	0/0	0/0	0/0	0/0	0/0	0/0	0/0	0/0	0/0	0/0	0/0	0/0	0/0	0/0	0/0	0/0
Plhal710r2c036	588360	A	G	2025-01-01	0/0	0/0	0/0	0/0	0/0	0/0	0/0	0/0	0/0	0/0	0/0	0/0	0/0	0/0	0/0	0/0
Plhal710r2c049	556125	C	T	2025-01-01	0/0	0/0	0/0	0/0	0/0	0/0	0/0	0/0	0/0	0/0	0/0	0/0	0/0	0/0	0/0	0/0
Plhal710r2c051	237063	G	A	2025-01-01	0/0	0/0	0/0	0/0	0/0	0/0	0/0	0/0	0/0	0/0	0/0	0/0	0/0	0/0	0/0	0/0
Plhal710r2c051	498362	A	C	2025-01-01	0/0	0/0	0/0	0/0	0/0	0/0	0/0	0/0	0/0	0/0	0/0	0/0	0/0	0/0	0/0	0/0
Plhal710r2c051	569168	G	A	2025-01-01	0/0	0/0	0/0	0/0	0/0	0/0	0/0	0/0	0/0	0/0	0/0	0/0	0/0	0/0	0/0	0/0
Plhal710r2c058	411656	C	T	2025-01-01	0/0	0/0	0/0	0/0	0/0	0/0	0/0	0/0	0/0	0/0	0/0	0/0	0/0	0/0	0/0	0/0
Plhal710r2c058	466984	C	T	2025-01-01	0/0	0/0	0/0	0/0	0/0	0/0	0/0	0/0	0/0	0/0	0/0	0/0	0/0	0/0	0/0	0/0
Plhal710r2c062	161855	T	C	2025-01-01	0/0	0/0	0/0	0/0	0/0	0/0	0/0	0/0	0/0	0/0	0/0	0/0	0/0	0/0	0/0	0/0

### Sheet: SNPs Pl2
CONTIG	POS	REF	ALT	PLHAL100	PLHAL300	PLHAL304	PLHAL304-30	PLHAL307	PLHAL314	PLHAL330	PLHAL334	PLHAL700	PLHAL703	PLHAL704	PLHAL707	PLHAL710	PLHAL714	PLHAL717	PLHAL730	PLHAL774
Plhal710r2c013	53574	G	A	2025-01-01	2025-01-01	2025-01-01	0/0	2025-01-01	0/0	2025-01-01	2025-01-01	0/0	0/0	0/0	0/0	0/0	0/0	0/0	0/0	0/0
Plhal710r2c013	53963	T	G	2025-01-01	2025-01-01	2025-01-01	0/0	2025-01-01	0/0	2025-01-01	2025-01-01	0/0	0/0	0/0	0/0	0/0	0/0	0/0	0/0	0/0
Plhal710r2c013	59768	C	A	2025-01-01	2025-01-01	2025-01-01	0/0	2025-01-01	0/0	2025-01-01	2025-01-01	0/0	0/0	0/0	0/0	0/0	0/0	0/0	0/0	0/0
Plhal710r2c013	60047	T	C	2025-01-01	2025-01-01	2025-01-01	0/0	2025-01-01	0/0	2025-01-01	2025-01-01	0/0	0/0	0/0	0/0	0/0	0/0	0/0	0/0	0/0
Plhal710r2c013	60150	A	G	2025-01-01	2025-01-01	2025-01-01	0/0	2025-01-01	0/0	2025-01-01	2025-01-01	0/0	0/0	0/0	0/0	0/0	0/0	0/0	0/0	0/0
Plhal710r2c013	60613	A	G	2025-01-01	2025-01-01	2025-01-01	0/0	2025-01-01	0/0	2025-01-01	2025-01-01	0/0	0/0	0/0	0/0	0/0	0/0	0/0	0/0	0/0
Plhal710r2c013	61970	C	T	2025-01-01	2025-01-01	2025-01-01	0/0	2025-01-01	0/0	2025-01-01	2025-01-01	0/0	0/0	0/0	0/0	0/0	0/0	0/0	0/0	0/0
Plhal710r2c013	62602	A	G	2025-01-01	2025-01-01	2025-01-01	0/0	2025-01-01	0/0	2025-01-01	2025-01-01	0/0	0/0	0/0	0/0	0/0	0/0	0/0	0/0	0/0
Plhal710r2c013	62796	C	T	2025-01-01	2025-01-01	2025-01-01	0/0	2025-01-01	0/0	2025-01-01	2025-01-01	0/0	0/0	0/0	0/0	0/0	0/0	0/0	0/0	0/0
Plhal710r2c013	62994	C	T	2025-01-01	2025-01-01	2025-01-01	0/0	2025-01-01	0/0	2025-01-01	2025-01-01	0/0	0/0	0/0	0/0	0/0	0/0	0/0	0/0	0/0
Plhal710r2c013	63000	G	A	2025-01-01	2025-01-01	2025-01-01	0/0	2025-01-01	0/0	2025-01-01	2025-01-01	0/0	0/0	0/0	0/0	0/0	0/0	0/0	0/0	0/0
Plhal710r2c013	65207	T	A	2025-01-01	2025-01-01	2025-01-01	0/0	2025-01-01	0/0	2025-01-01	2025-01-01	0/0	0/0	0/0	0/0	0/0	0/0	0/0	0/0	0/0

### Sheet: SNPs Pl4
CONTIG	POS	REF	ALT	PLHAL100	PLHAL300	PLHAL304	PLHAL304-30	PLHAL307	PLHAL314	PLHAL330	PLHAL334	PLHAL700	PLHAL703	PLHAL704	PLHAL707	PLHAL710	PLHAL714	PLHAL717	PLHAL730	PLHAL774
Plhal710r2c007	1538998	G	A	2025-01-01	2025-01-01	2025-01-01	2025-01-01	0/0	2025-01-01	0/0	0/0	0/0	0/0	0/0	0/0	0/0	0/0	0/0	0/0	0/0
Plhal710r2c007	1545073	G	C	2025-01-01	2025-01-01	2025-01-01	2025-01-01	0/0	2025-01-01	0/0	0/0	0/0	0/0	0/0	0/0	0/0	0/0	0/0	0/0	0/0
Plhal710r2c007	1547242	C	T	2025-01-01	2025-01-01	2025-01-01	2025-01-01	0/0	2025-01-01	0/0	0/0	0/0	0/0	0/0	0/0	0/0	0/0	0/0	0/0	0/0
Plhal710r2c007	1556517	G	A	2025-01-01	2025-01-01	2025-01-01	2025-01-01	0/0	2025-01-01	0/0	0/0	0/0	0/0	0/0	0/0	0/0	0/0	0/0	0/0	0/0
Plhal710r2c007	1558459	G	A	2025-01-01	2025-01-01	2025-01-01	2025-01-01	0/0	2025-01-01	0/0	0/0	0/0	0/0	0/0	0/0	0/0	0/0	0/0	0/0	0/0
Plhal710r2c007	1590213	A	G	2025-01-01	2025-01-01	2025-01-01	2025-01-01	0/0	2025-01-01	0/0	0/0	0/0	0/0	0/0	0/0	0/0	0/0	0/0	0/0	0/0
Plhal710r2c007	1607809	G	A	2025-01-01	2025-01-01	2025-01-01	2025-01-01	0/0	2025-01-01	0/0	0/0	0/0	0/0	0/0	0/0	0/0	0/0	0/0	0/0	0/0
Plhal710r2c007	1609331	A	G	2025-01-01	2025-01-01	2025-01-01	2025-01-01	0/0	2025-01-01	0/0	0/0	0/0	0/0	0/0	0/0	0/0	0/0	0/0	0/0	0/0
Plhal710r2c007	1611073	A	G	2025-01-01	2025-01-01	2025-01-01	2025-01-01	0/0	2025-01-01	0/0	0/0	0/0	0/0	0/0	0/0	0/0	0/0	0/0	0/0	0/0
Plhal710r2c007	1616948	G	T	2025-01-01	2025-01-01	2025-01-01	2025-01-01	0/0	2025-01-01	0/0	0/0	0/0	0/0	0/0	0/0	0/0	0/0	0/0	0/0	0/0
Plhal710r2c007	1621998	T	A	2025-01-01	2025-01-01	2025-01-01	2025-01-01	0/0	2025-01-01	0/0	0/0	0/0	0/0	0/0	0/0	0/0	0/0	0/0	0/0	0/0
Plhal710r2c007	1633611	G	A	2025-01-01	2025-01-01	2025-01-01	2025-01-01	0/0	2025-01-01	0/0	0/0	0/0	0/0	0/0	0/0	0/0	0/0	0/0	0/0	0/0
Plhal710r2c007	1640101	C	T	2025-01-01	2025-01-01	2025-01-01	2025-01-01	0/0	2025-01-01	0/0	0/0	0/0	0/0	0/0	0/0	0/0	0/0	0/0	0/0	0/0
Plhal710r2c007	1640807	G	C	2025-01-01	2025-01-01	2025-01-01	2025-01-01	0/0	2025-01-01	0/0	0/0	0/0	0/0	0/0	0/0	0/0	0/0	0/0	0/0	0/0
Plhal710r2c007	1647231	G	A	2025-01-01	2025-01-01	2025-01-01	2025-01-01	0/0	2025-01-01	0/0	0/0	0/0	0/0	0/0	0/0	0/0	0/0	0/0	0/0	0/0
Plhal710r2c007	1649483	G	A	2025-01-01	2025-01-01	2025-01-01	2025-01-01	0/0	2025-01-01	0/0	0/0	0/0	0/0	0/0	0/0	0/0	0/0	0/0	0/0	0/0
Plhal710r2c007	1650888	A	G	2025-01-01	2025-01-01	2025-01-01	2025-01-01	0/0	2025-01-01	0/0	0/0	0/0	0/0	0/0	0/0	0/0	0/0	0/0	0/0	0/0
Plhal710r2c007	1654673	A	T	2025-01-01	2025-01-01	2025-01-01	2025-01-01	0/0	2025-01-01	0/0	0/0	0/0	0/0	0/0	0/0	0/0	0/0	0/0	0/0	0/0
Plhal710r2c007	1663083	T	C	2025-01-01	2025-01-01	2025-01-01	2025-01-01	0/0	2025-01-01	0/0	0/0	0/0	0/0	0/0	0/0	0/0	0/0	0/0	0/0	0/0
Plhal710r2c007	1668838	C	T	2025-01-01	2025-01-01	2025-01-01	2025-01-01	0/0	2025-01-01	0/0	0/0	0/0	0/0	0/0	0/0	0/0	0/0	0/0	0/0	0/0
Plhal710r2c007	1691795	A	T	2025-01-01	2025-01-01	2025-01-01	2025-01-01	0/0	2025-01-01	0/0	0/0	0/0	0/0	0/0	0/0	0/0	0/0	0/0	0/0	0/0
Plhal710r2c007	1699717	T	A	2025-01-01	2025-01-01	2025-01-01	2025-01-01	0/0	2025-01-01	0/0	0/0	0/0	0/0	0/0	0/0	0/0	0/0	0/0	0/0	0/0
Plhal710r2c007	1719729	C	T	2025-01-01	2025-01-01	2025-01-01	2025-01-01	0/0	2025-01-01	0/0	0/0	0/0	0/0	0/0	0/0	0/0	0/0	0/0	0/0	0/0
Plhal710r2c007	1737914	A	G	2025-01-01	2025-01-01	2025-01-01	2025-01-01	0/0	2025-01-01	0/0	0/0	0/0	0/0	0/0	0/0	0/0	0/0	0/0	0/0	0/0
Plhal710r2c007	1738380	T	A	2025-01-01	2025-01-01	2025-01-01	2025-01-01	0/0	2025-01-01	0/0	0/0	0/0	0/0	0/0	0/0	0/0	0/0	0/0	0/0	0/0
Plhal710r2c007	1739139	C	T	2025-01-01	2025-01-01	2025-01-01	2025-01-01	0/0	2025-01-01	0/0	0/0	0/0	0/0	0/0	0/0	0/0	0/0	0/0	0/0	0/0
Plhal710r2c007	1739309	C	T	2025-01-01	2025-01-01	2025-01-01	2025-01-01	0/0	2025-01-01	0/0	0/0	0/0	0/0	0/0	0/0	0/0	0/0	0/0	0/0	0/0
Plhal710r2c007	1739695	G	C	2025-01-01	2025-01-01	2025-01-01	2025-01-01	0/0	2025-01-01	0/0	0/0	0/0	0/0	0/0	0/0	0/0	0/0	0/0	0/0	0/0
Plhal710r2c007	1740842	A	T	2025-01-01	2025-01-01	2025-01-01	2025-01-01	0/0	2025-01-01	0/0	0/0	0/0	0/0	0/0	0/0	0/0	0/0	0/0	0/0	0/0
Plhal710r2c007	1742713	C	T	2025-01-01	2025-01-01	2025-01-01	2025-01-01	0/0	2025-01-01	0/0	0/0	0/0	0/0	0/0	0/0	0/0	0/0	0/0	0/0	0/0
Plhal710r2c007	1742980	G	T	2025-01-01	2025-01-01	2025-01-01	2025-01-01	0/0	2025-01-01	0/0	0/0	0/0	0/0	0/0	0/0	0/0	0/0	0/0	0/0	0/0
Plhal710r2c007	1744025	T	C	2025-01-01	2025-01-01	2025-01-01	2025-01-01	0/0	2025-01-01	0/0	0/0	0/0	0/0	0/0	0/0	0/0	0/0	0/0	0/0	0/0
Plhal710r2c007	1744336	G	A	2025-01-01	2025-01-01	2025-01-01	2025-01-01	0/0	2025-01-01	0/0	0/0	0/0	0/0	0/0	0/0	0/0	0/0	0/0	0/0	0/0
Plhal710r2c007	1744337	T	C	2025-01-01	2025-01-01	2025-01-01	2025-01-01	0/0	2025-01-01	0/0	0/0	0/0	0/0	0/0	0/0	0/0	0/0	0/0	0/0	0/0
Plhal710r2c007	1746517	C	T	2025-01-01	2025-01-01	2025-01-01	2025-01-01	0/0	2025-01-01	0/0	0/0	0/0	0/0	0/0	0/0	0/0	0/0	0/0	0/0	0/0
Plhal710r2c007	1747025	C	T	2025-01-01	2025-01-01	2025-01-01	2025-01-01	0/0	2025-01-01	0/0	0/0	0/0	0/0	0/0	0/0	0/0	0/0	0/0	0/0	0/0
Plhal710r2c007	1747417	C	T	2025-01-01	2025-01-01	2025-01-01	2025-01-01	0/0	2025-01-01	0/0	0/0	0/0	0/0	0/0	0/0	0/0	0/0	0/0	0/0	0/0
Plhal710r2c007	1747969	A	T	2025-01-01	2025-01-01	2025-01-01	2025-01-01	0/0	2025-01-01	0/0	0/0	0/0	0/0	0/0	0/0	0/0	0/0	0/0	0/0	0/0
Plhal710r2c007	1748844	A	G	2025-01-01	2025-01-01	2025-01-01	2025-01-01	0/0	2025-01-01	0/0	0/0	0/0	0/0	0/0	0/0	0/0	0/0	0/0	0/0	0/0
Plhal710r2c007	1749055	C	T	2025-01-01	2025-01-01	2025-01-01	2025-01-01	0/0	2025-01-01	0/0	0/0	0/0	0/0	0/0	0/0	0/0	0/0	0/0	0/0	0/0
Plhal710r2c007	1755611	T	C	2025-01-01	2025-01-01	2025-01-01	2025-01-01	0/0	2025-01-01	0/0	0/0	0/0	0/0	0/0	0/0	0/0	0/0	0/0	0/0	0/0
Plhal710r2c007	1758100	C	G	2025-01-01	2025-01-01	2025-01-01	2025-01-01	0/0	2025-01-01	0/0	0/0	0/0	0/0	0/0	0/0	0/0	0/0	0/0	0/0	0/0
Plhal710r2c007	1767157	C	T	2025-01-01	2025-01-01	2025-01-01	2025-01-01	0/0	2025-01-01	0/0	0/0	0/0	0/0	0/0	0/0	0/0	0/0	0/0	0/0	0/0
Plhal710r2c007	1771389	T	C	2025-01-01	2025-01-01	2025-01-01	2025-01-01	0/0	2025-01-01	0/0	0/0	0/0	0/0	0/0	0/0	0/0	0/0	0/0	0/0	0/0
Plhal710r2c007	1771989	T	C	2025-01-01	2025-01-01	2025-01-01	2025-01-01	0/0	2025-01-01	0/0	0/0	0/0	0/0	0/0	0/0	0/0	0/0	0/0	0/0	0/0
Plhal710r2c007	1772603	C	T	2025-01-01	2025-01-01	2025-01-01	2025-01-01	0/0	2025-01-01	0/0	0/0	0/0	0/0	0/0	0/0	0/0	0/0	0/0	0/0	0/0
Plhal710r2c007	1772900	T	C	2025-01-01	2025-01-01	2025-01-01	2025-01-01	0/0	2025-01-01	0/0	0/0	0/0	0/0	0/0	0/0	0/0	0/0	0/0	0/0	0/0
Plhal710r2c007	1774650	T	C	2025-01-01	2025-01-01	2025-01-01	2025-01-01	0/0	2025-01-01	0/0	0/0	0/0	0/0	0/0	0/0	0/0	0/0	0/0	0/0	0/0
Plhal710r2c007	1776464	T	C	2025-01-01	2025-01-01	2025-01-01	2025-01-01	0/0	2025-01-01	0/0	0/0	0/0	0/0	0/0	0/0	0/0	0/0	0/0	0/0	0/0
Plhal710r2c007	1779223	A	G	2025-01-01	2025-01-01	2025-01-01	2025-01-01	0/0	2025-01-01	0/0	0/0	0/0	0/0	0/0	0/0	0/0	0/0	0/0	0/0	0/0
Plhal710r2c007	1779332	T	A	2025-01-01	2025-01-01	2025-01-01	2025-01-01	0/0	2025-01-01	0/0	0/0	0/0	0/0	0/0	0/0	0/0	0/0	0/0	0/0	0/0
Plhal710r2c007	1779417	C	T	2025-01-01	2025-01-01	2025-01-01	2025-01-01	0/0	2025-01-01	0/0	0/0	0/0	0/0	0/0	0/0	0/0	0/0	0/0	0/0	0/0
Plhal710r2c007	1780250	C	T	2025-01-01	2025-01-01	2025-01-01	2025-01-01	0/0	2025-01-01	0/0	0/0	0/0	0/0	0/0	0/0	0/0	0/0	0/0	0/0	0/0
Plhal710r2c007	1780948	A	G	2025-01-01	2025-01-01	2025-01-01	2025-01-01	0/0	2025-01-01	0/0	0/0	0/0	0/0	0/0	0/0	0/0	0/0	0/0	0/0	0/0
Plhal710r2c007	1781558	A	T	2025-01-01	2025-01-01	2025-01-01	2025-01-01	0/0	2025-01-01	0/0	0/0	0/0	0/0	0/0	0/0	0/0	0/0	0/0	0/0	0/0
Plhal710r2c007	1782420	G	A	2025-01-01	2025-01-01	2025-01-01	2025-01-01	0/0	2025-01-01	0/0	0/0	0/0	0/0	0/0	0/0	0/0	0/0	0/0	0/0	0/0
Plhal710r2c007	1783277	T	C	2025-01-01	2025-01-01	2025-01-01	2025-01-01	0/0	2025-01-01	0/0	0/0	0/0	0/0	0/0	0/0	0/0	0/0	0/0	0/0	0/0
Plhal710r2c007	1784441	C	T	2025-01-01	2025-01-01	2025-01-01	2025-01-01	0/0	2025-01-01	0/0	0/0	0/0	0/0	0/0	0/0	0/0	0/0	0/0	0/0	0/0
Plhal710r2c007	1786762	T	C	2025-01-01	2025-01-01	2025-01-01	2025-01-01	0/0	2025-01-01	0/0	0/0	0/0	0/0	0/0	0/0	0/0	0/0	0/0	0/0	0/0
Plhal710r2c007	1789226	G	C	2025-01-01	2025-01-01	2025-01-01	2025-01-01	0/0	2025-01-01	0/0	0/0	0/0	0/0	0/0	0/0	0/0	0/0	0/0	0/0	0/0
Plhal710r2c007	1790977	T	G	2025-01-01	2025-01-01	2025-01-01	2025-01-01	0/0	2025-01-01	0/0	0/0	0/0	0/0	0/0	0/0	0/0	0/0	0/0	0/0	0/0
Plhal710r2c007	1795763	C	A	2025-01-01	2025-01-01	2025-01-01	2025-01-01	0/0	2025-01-01	0/0	0/0	0/0	0/0	0/0	0/0	0/0	0/0	0/0	0/0	0/0
Plhal710r2c007	1798310	T	A	2025-01-01	2025-01-01	2025-01-01	2025-01-01	0/0	2025-01-01	0/0	0/0	0/0	0/0	0/0	0/0	0/0	0/0	0/0	0/0	0/0
Plhal710r2c007	1798747	G	A	2025-01-01	2025-01-01	2025-01-01	2025-01-01	0/0	2025-01-01	0/0	0/0	0/0	0/0	0/0	0/0	0/0	0/0	0/0	0/0	0/0
Plhal710r2c007	1800250	C	T	2025-01-01	2025-01-01	2025-01-01	2025-01-01	0/0	2025-01-01	0/0	0/0	0/0	0/0	0/0	0/0	0/0	0/0	0/0	0/0	0/0
Plhal710r2c007	1800472	G	A	2025-01-01	2025-01-01	2025-01-01	2025-01-01	0/0	2025-01-01	0/0	0/0	0/0	0/0	0/0	0/0	0/0	0/0	0/0	0/0	0/0
Plhal710r2c007	1803261	T	G	2025-01-01	2025-01-01	2025-01-01	2025-01-01	0/0	2025-01-01	0/0	0/0	0/0	0/0	0/0	0/0	0/0	0/0	0/0	0/0	0/0
Plhal710r2c007	1805814	G	C	2025-01-01	2025-01-01	2025-01-01	2025-01-01	0/0	2025-01-01	0/0	0/0	0/0	0/0	0/0	0/0	0/0	0/0	0/0	0/0	0/0
Plhal710r2c007	1807706	T	A	2025-01-01	2025-01-01	2025-01-01	2025-01-01	0/0	2025-01-01	0/0	0/0	0/0	0/0	0/0	0/0	0/0	0/0	0/0	0/0	0/0
Plhal710r2c007	1807824	A	T	2025-01-01	2025-01-01	2025-01-01	2025-01-01	0/0	2025-01-01	0/0	0/0	0/0	0/0	0/0	0/0	0/0	0/0	0/0	0/0	0/0
Plhal710r2c007	1808572	A	T	2025-01-01	2025-01-01	2025-01-01	2025-01-01	0/0	2025-01-01	0/0	0/0	0/0	0/0	0/0	0/0	0/0	0/0	0/0	0/0	0/0
Plhal710r2c007	1809627	C	T	2025-01-01	2025-01-01	2025-01-01	2025-01-01	0/0	2025-01-01	0/0	0/0	0/0	0/0	0/0	0/0	0/0	0/0	0/0	0/0	0/0
Plhal710r2c007	1818908	G	C	2025-01-01	2025-01-01	2025-01-01	2025-01-01	0/0	2025-01-01	0/0	0/0	0/0	0/0	0/0	0/0	0/0	0/0	0/0	0/0	0/0
Plhal710r2c007	1819731	C	T	2025-01-01	2025-01-01	2025-01-01	2025-01-01	0/0	2025-01-01	0/0	0/0	0/0	0/0	0/0	0/0	0/0	0/0	0/0	0/0	0/0
Plhal710r2c007	1819822	G	A	2025-01-01	2025-01-01	2025-01-01	2025-01-01	0/0	2025-01-01	0/0	0/0	0/0	0/0	0/0	0/0	0/0	0/0	0/0	0/0	0/0
Plhal710r2c007	1823442	G	A	2025-01-01	2025-01-01	2025-01-01	2025-01-01	0/0	2025-01-01	0/0	0/0	0/0	0/0	0/0	0/0	0/0	0/0	0/0	0/0	0/0
Plhal710r2c007	1823688	T	G	2025-01-01	2025-01-01	2025-01-01	2025-01-01	0/0	2025-01-01	0/0	0/0	0/0	0/0	0/0	0/0	0/0	0/0	0/0	0/0	0/0
Plhal710r2c007	1824700	T	C	2025-01-01	2025-01-01	2025-01-01	2025-01-01	0/0	2025-01-01	0/0	0/0	0/0	0/0	0/0	0/0	0/0	0/0	0/0	0/0	0/0
Plhal710r2c007	1824739	C	T	2025-01-01	2025-01-01	2025-01-01	2025-01-01	0/0	2025-01-01	0/0	0/0	0/0	0/0	0/0	0/0	0/0	0/0	0/0	0/0	0/0
Plhal710r2c007	1825346	C	T	2025-01-01	2025-01-01	2025-01-01	2025-01-01	0/0	2025-01-01	0/0	0/0	0/0	0/0	0/0	0/0	0/0	0/0	0/0	0/0	0/0
Plhal710r2c007	1826817	T	A	2025-01-01	2025-01-01	2025-01-01	2025-01-01	0/0	2025-01-01	0/0	0/0	0/0	0/0	0/0	0/0	0/0	0/0	0/0	0/0	0/0
Plhal710r2c007	1827545	C	G	2025-01-01	2025-01-01	2025-01-01	2025-01-01	0/0	2025-01-01	0/0	0/0	0/0	0/0	0/0	0/0	0/0	0/0	0/0	0/0	0/0
Plhal710r2c007	1829842	T	A	2025-01-01	2025-01-01	2025-01-01	2025-01-01	0/0	2025-01-01	0/0	0/0	0/0	0/0	0/0	0/0	0/0	0/0	0/0	0/0	0/0
Plhal710r2c007	1831536	A	C	2025-01-01	2025-01-01	2025-01-01	2025-01-01	0/0	2025-01-01	0/0	0/0	0/0	0/0	0/0	0/0	0/0	0/0	0/0	0/0	0/0
Plhal710r2c007	1831551	T	C	2025-01-01	2025-01-01	2025-01-01	2025-01-01	0/0	2025-01-01	0/0	0/0	0/0	0/0	0/0	0/0	0/0	0/0	0/0	0/0	0/0
Plhal710r2c007	1832239	A	T	2025-01-01	2025-01-01	2025-01-01	2025-01-01	0/0	2025-01-01	0/0	0/0	0/0	0/0	0/0	0/0	0/0	0/0	0/0	0/0	0/0
Plhal710r2c007	1834385	G	C	2025-01-01	2025-01-01	2025-01-01	2025-01-01	0/0	2025-01-01	0/0	0/0	0/0	0/0	0/0	0/0	0/0	0/0	0/0	0/0	0/0
Plhal710r2c007	1835422	G	A	2025-01-01	2025-01-01	2025-01-01	2025-01-01	0/0	2025-01-01	0/0	0/0	0/0	0/0	0/0	0/0	0/0	0/0	0/0	0/0	0/0
Plhal710r2c007	1837692	A	C	2025-01-01	2025-01-01	2025-01-01	2025-01-01	0/0	2025-01-01	0/0	0/0	0/0	0/0	0/0	0/0	0/0	0/0	0/0	0/0	0/0
Plhal710r2c007	1840026	C	T	2025-01-01	2025-01-01	2025-01-01	2025-01-01	0/0	2025-01-01	0/0	0/0	0/0	0/0	0/0	0/0	0/0	0/0	0/0	0/0	0/0
Plhal710r2c007	1843486	G	A	2025-01-01	2025-01-01	2025-01-01	2025-01-01	0/0	2025-01-01	0/0	0/0	0/0	0/0	0/0	0/0	0/0	0/0	0/0	0/0	0/0
Plhal710r2c007	1846235	G	C	2025-01-01	2025-01-01	2025-01-01	2025-01-01	0/0	2025-01-01	0/0	0/0	0/0	0/0	0/0	0/0	0/0	0/0	0/0	0/0	0/0
Plhal710r2c007	1849384	T	G	2025-01-01	2025-01-01	2025-01-01	2025-01-01	0/0	2025-01-01	0/0	0/0	0/0	0/0	0/0	0/0	0/0	0/0	0/0	0/0	0/0
Plhal710r2c007	1851409	G	A	2025-01-01	2025-01-01	2025-01-01	2025-01-01	0/0	2025-01-01	0/0	0/0	0/0	0/0	0/0	0/0	0/0	0/0	0/0	0/0	0/0
Plhal710r2c007	1855049	T	C	2025-01-01	2025-01-01	2025-01-01	2025-01-01	0/0	2025-01-01	0/0	0/0	0/0	0/0	0/0	0/0	0/0	0/0	0/0	0/0	0/0
Plhal710r2c007	1857922	C	A	2025-01-01	2025-01-01	2025-01-01	2025-01-01	0/0	2025-01-01	0/0	0/0	0/0	0/0	0/0	0/0	0/0	0/0	0/0	0/0	0/0
Plhal710r2c007	1857980	A	T	2025-01-01	2025-01-01	2025-01-01	2025-01-01	0/0	2025-01-01	0/0	0/0	0/0	0/0	0/0	0/0	0/0	0/0	0/0	0/0	0/0
Plhal710r2c007	1860430	G	A	2025-01-01	2025-01-01	2025-01-01	2025-01-01	0/0	2025-01-01	0/0	0/0	0/0	0/0	0/0	0/0	0/0	0/0	0/0	0/0	0/0
Plhal710r2c007	1862522	C	T	2025-01-01	2025-01-01	2025-01-01	2025-01-01	0/0	2025-01-01	0/0	0/0	0/0	0/0	0/0	0/0	0/0	0/0	0/0	0/0	0/0
Plhal710r2c007	1863834	A	G	2025-01-01	2025-01-01	2025-01-01	2025-01-01	0/0	2025-01-01	0/0	0/0	0/0	0/0	0/0	0/0	0/0	0/0	0/0	0/0	0/0
Plhal710r2c007	1864763	G	A	2025-01-01	2025-01-01	2025-01-01	2025-01-01	0/0	2025-01-01	0/0	0/0	0/0	0/0	0/0	0/0	0/0	0/0	0/0	0/0	0/0
Plhal710r2c007	1864800	C	T	2025-01-01	2025-01-01	2025-01-01	2025-01-01	0/0	2025-01-01	0/0	0/0	0/0	0/0	0/0	0/0	0/0	0/0	0/0	0/0	0/0
Plhal710r2c007	1905300	A	G	2025-01-01	2025-01-01	2025-01-01	2025-01-01	0/0	2025-01-01	0/0	0/0	0/0	0/0	0/0	0/0	0/0	0/0	0/0	0/0	0/0
Plhal710r2c007	1916040	C	G	2025-01-01	2025-01-01	2025-01-01	2025-01-01	0/0	2025-01-01	0/0	0/0	0/0	0/0	0/0	0/0	0/0	0/0	0/0	0/0	0/0
Plhal710r2c007	1942850	A	G	2025-01-01	2025-01-01	2025-01-01	2025-01-01	0/0	2025-01-01	0/0	0/0	0/0	0/0	0/0	0/0	0/0	0/0	0/0	0/0	0/0
Plhal710r2c007	1960756	A	G	2025-01-01	2025-01-01	2025-01-01	2025-01-01	0/0	2025-01-01	0/0	0/0	0/0	0/0	0/0	0/0	0/0	0/0	0/0	0/0	0/0
Plhal710r2c007	1971834	G	A	2025-01-01	2025-01-01	2025-01-01	2025-01-01	0/0	2025-01-01	0/0	0/0	0/0	0/0	0/0	0/0	0/0	0/0	0/0	0/0	0/0
Plhal710r2c007	1973549	G	A	2025-01-01	2025-01-01	2025-01-01	2025-01-01	0/0	2025-01-01	0/0	0/0	0/0	0/0	0/0	0/0	0/0	0/0	0/0	0/0	0/0
Plhal710r2c014	844045	C	T	2025-01-01	2025-01-01	2025-01-01	2025-01-01	0/0	2025-01-01	0/0	0/0	0/0	0/0	0/0	0/0	0/0	0/0	0/0	0/0	0/0
Plhal710r2c014	855343	C	T	2025-01-01	2025-01-01	2025-01-01	2025-01-01	0/0	2025-01-01	0/0	0/0	0/0	0/0	0/0	0/0	0/0	0/0	0/0	0/0	0/0
Plhal710r2c014	864587	G	A	2025-01-01	2025-01-01	2025-01-01	2025-01-01	0/0	2025-01-01	0/0	0/0	0/0	0/0	0/0	0/0	0/0	0/0	0/0	0/0	0/0
Plhal710r2c014	871433	C	A	2025-01-01	2025-01-01	2025-01-01	2025-01-01	0/0	2025-01-01	0/0	0/0	0/0	0/0	0/0	0/0	0/0	0/0	0/0	0/0	0/0
Plhal710r2c014	873616	T	A	2025-01-01	2025-01-01	2025-01-01	2025-01-01	0/0	2025-01-01	0/0	0/0	0/0	0/0	0/0	0/0	0/0	0/0	0/0	0/0	0/0
Plhal710r2c053	197758	G	A	2025-01-01	2025-01-01	2025-01-01	2025-01-01	0/0	2025-01-01	0/0	0/0	0/0	0/0	0/0	0/0	0/0	0/0	0/0	0/0	0/0
Plhal710r2c053	198667	G	A	2025-01-01	2025-01-01	2025-01-01	2025-01-01	0/0	2025-01-01	0/0	0/0	0/0	0/0	0/0	0/0	0/0	0/0	0/0	0/0	0/0
Plhal710r2c053	229943	C	T	2025-01-01	2025-01-01	2025-01-01	2025-01-01	0/0	2025-01-01	0/0	0/0	0/0	0/0	0/0	0/0	0/0	0/0	0/0	0/0	0/0
Plhal710r2c053	299816	G	A	2025-01-01	2025-01-01	2025-01-01	2025-01-01	0/0	2025-01-01	0/0	0/0	0/0	0/0	0/0	0/0	0/0	0/0	0/0	0/0	0/0
Plhal710r2c053	306568	T	A	2025-01-01	2025-01-01	2025-01-01	2025-01-01	0/0	2025-01-01	0/0	0/0	0/0	0/0	0/0	0/0	0/0	0/0	0/0	0/0	0/0
Plhal710r2c053	306569	A	T	2025-01-01	2025-01-01	2025-01-01	2025-01-01	0/0	2025-01-01	0/0	0/0	0/0	0/0	0/0	0/0	0/0	0/0	0/0	0/0	0/0
Plhal710r2c053	307772	T	C	2025-01-01	2025-01-01	2025-01-01	2025-01-01	0/0	2025-01-01	0/0	0/0	0/0	0/0	0/0	0/0	0/0	0/0	0/0	0/0	0/0
Plhal710r2c053	311704	A	G	2025-01-01	2025-01-01	2025-01-01	2025-01-01	0/0	2025-01-01	0/0	0/0	0/0	0/0	0/0	0/0	0/0	0/0	0/0	0/0	0/0
Plhal710r2c053	319572	A	G	2025-01-01	2025-01-01	2025-01-01	2025-01-01	0/0	2025-01-01	0/0	0/0	0/0	0/0	0/0	0/0	0/0	0/0	0/0	0/0	0/0
Plhal710r2c053	330909	A	G	2025-01-01	2025-01-01	2025-01-01	2025-01-01	0/0	2025-01-01	0/0	0/0	0/0	0/0	0/0	0/0	0/0	0/0	0/0	0/0	0/0
Plhal710r2c053	332291	C	G	2025-01-01	2025-01-01	2025-01-01	2025-01-01	0/0	2025-01-01	0/0	0/0	0/0	0/0	0/0	0/0	0/0	0/0	0/0	0/0	0/0
Plhal710r2c053	334255	G	A	2025-01-01	2025-01-01	2025-01-01	2025-01-01	0/0	2025-01-01	0/0	0/0	0/0	0/0	0/0	0/0	0/0	0/0	0/0	0/0	0/0
Plhal710r2c053	334738	C	T	2025-01-01	2025-01-01	2025-01-01	2025-01-01	0/0	2025-01-01	0/0	0/0	0/0	0/0	0/0	0/0	0/0	0/0	0/0	0/0	0/0
Plhal710r2c053	339800	G	C	2025-01-01	2025-01-01	2025-01-01	2025-01-01	0/0	2025-01-01	0/0	0/0	0/0	0/0	0/0	0/0	0/0	0/0	0/0	0/0	0/0
Plhal710r2c053	340515	C	A	2025-01-01	2025-01-01	2025-01-01	2025-01-01	0/0	2025-01-01	0/0	0/0	0/0	0/0	0/0	0/0	0/0	0/0	0/0	0/0	0/0
Plhal710r2c053	341795	A	T	2025-01-01	2025-01-01	2025-01-01	2025-01-01	0/0	2025-01-01	0/0	0/0	0/0	0/0	0/0	0/0	0/0	0/0	0/0	0/0	0/0
Plhal710r2c053	344478	A	G	2025-01-01	2025-01-01	2025-01-01	2025-01-01	0/0	2025-01-01	0/0	0/0	0/0	0/0	0/0	0/0	0/0	0/0	0/0	0/0	0/0
Plhal710r2c053	346025	A	G	2025-01-01	2025-01-01	2025-01-01	2025-01-01	0/0	2025-01-01	0/0	0/0	0/0	0/0	0/0	0/0	0/0	0/0	0/0	0/0	0/0
Plhal710r2c053	346078	C	G	2025-01-01	2025-01-01	2025-01-01	2025-01-01	0/0	2025-01-01	0/0	0/0	0/0	0/0	0/0	0/0	0/0	0/0	0/0	0/0	0/0
Plhal710r2c053	350250	C	T	2025-01-01	2025-01-01	2025-01-01	2025-01-01	0/0	2025-01-01	0/0	0/0	0/0	0/0	0/0	0/0	0/0	0/0	0/0	0/0	0/0
Plhal710r2c053	350909	G	C	2025-01-01	2025-01-01	2025-01-01	2025-01-01	0/0	2025-01-01	0/0	0/0	0/0	0/0	0/0	0/0	0/0	0/0	0/0	0/0	0/0
Plhal710r2c053	351853	T	A	2025-01-01	2025-01-01	2025-01-01	2025-01-01	0/0	2025-01-01	0/0	0/0	0/0	0/0	0/0	0/0	0/0	0/0	0/0	0/0	0/0
Plhal710r2c053	353437	T	C	2025-01-01	2025-01-01	2025-01-01	2025-01-01	0/0	2025-01-01	0/0	0/0	0/0	0/0	0/0	0/0	0/0	0/0	0/0	0/0	0/0
Plhal710r2c053	355801	C	T	2025-01-01	2025-01-01	2025-01-01	2025-01-01	0/0	2025-01-01	0/0	0/0	0/0	0/0	0/0	0/0	0/0	0/0	0/0	0/0	0/0
Plhal710r2c053	357134	T	A	2025-01-01	2025-01-01	2025-01-01	2025-01-01	0/0	2025-01-01	0/0	0/0	0/0	0/0	0/0	0/0	0/0	0/0	0/0	0/0	0/0
Plhal710r2c053	363037	A	G	2025-01-01	2025-01-01	2025-01-01	2025-01-01	0/0	2025-01-01	0/0	0/0	0/0	0/0	0/0	0/0	0/0	0/0	0/0	0/0	0/0
Plhal710r2c053	363259	A	G	2025-01-01	2025-01-01	2025-01-01	2025-01-01	0/0	2025-01-01	0/0	0/0	0/0	0/0	0/0	0/0	0/0	0/0	0/0	0/0	0/0
Plhal710r2c053	363379	G	C	2025-01-01	2025-01-01	2025-01-01	2025-01-01	0/0	2025-01-01	0/0	0/0	0/0	0/0	0/0	0/0	0/0	0/0	0/0	0/0	0/0
Plhal710r2c053	365698	A	G	2025-01-01	2025-01-01	2025-01-01	2025-01-01	0/0	2025-01-01	0/0	0/0	0/0	0/0	0/0	0/0	0/0	0/0	0/0	0/0	0/0
Plhal710r2c053	367796	G	T	2025-01-01	2025-01-01	2025-01-01	2025-01-01	0/0	2025-01-01	0/0	0/0	0/0	0/0	0/0	0/0	0/0	0/0	0/0	0/0	0/0
Plhal710r2c053	368413	G	A	2025-01-01	2025-01-01	2025-01-01	2025-01-01	0/0	2025-01-01	0/0	0/0	0/0	0/0	0/0	0/0	0/0	0/0	0/0	0/0	0/0
Plhal710r2c053	369935	T	C	2025-01-01	2025-01-01	2025-01-01	2025-01-01	0/0	2025-01-01	0/0	0/0	0/0	0/0	0/0	0/0	0/0	0/0	0/0	0/0	0/0
Plhal710r2c053	378505	C	A	2025-01-01	2025-01-01	2025-01-01	2025-01-01	0/0	2025-01-01	0/0	0/0	0/0	0/0	0/0	0/0	0/0	0/0	0/0	0/0	0/0
Plhal710r2c053	379685	C	T	2025-01-01	2025-01-01	2025-01-01	2025-01-01	0/0	2025-01-01	0/0	0/0	0/0	0/0	0/0	0/0	0/0	0/0	0/0	0/0	0/0
Plhal710r2c053	382274	A	G	2025-01-01	2025-01-01	2025-01-01	2025-01-01	0/0	2025-01-01	0/0	0/0	0/0	0/0	0/0	0/0	0/0	0/0	0/0	0/0	0/0
Plhal710r2c053	382929	T	C	2025-01-01	2025-01-01	2025-01-01	2025-01-01	0/0	2025-01-01	0/0	0/0	0/0	0/0	0/0	0/0	0/0	0/0	0/0	0/0	0/0
Plhal710r2c053	384417	T	C	2025-01-01	2025-01-01	2025-01-01	2025-01-01	0/0	2025-01-01	0/0	0/0	0/0	0/0	0/0	0/0	0/0	0/0	0/0	0/0	0/0
Plhal710r2c053	395654	T	A	2025-01-01	2025-01-01	2025-01-01	2025-01-01	0/0	2025-01-01	0/0	0/0	0/0	0/0	0/0	0/0	0/0	0/0	0/0	0/0	0/0
Plhal710r2c053	398474	A	G	2025-01-01	2025-01-01	2025-01-01	2025-01-01	0/0	2025-01-01	0/0	0/0	0/0	0/0	0/0	0/0	0/0	0/0	0/0	0/0	0/0
Plhal710r2c053	407660	T	A	2025-01-01	2025-01-01	2025-01-01	2025-01-01	0/0	2025-01-01	0/0	0/0	0/0	0/0	0/0	0/0	0/0	0/0	0/0	0/0	0/0
Plhal710r2c053	414562	T	C	2025-01-01	2025-01-01	2025-01-01	2025-01-01	0/0	2025-01-01	0/0	0/0	0/0	0/0	0/0	0/0	0/0	0/0	0/0	0/0	0/0
Plhal710r2c053	422244	C	T	2025-01-01	2025-01-01	2025-01-01	2025-01-01	0/0	2025-01-01	0/0	0/0	0/0	0/0	0/0	0/0	0/0	0/0	0/0	0/0	0/0
Plhal710r2c053	422279	A	T	2025-01-01	2025-01-01	2025-01-01	2025-01-01	0/0	2025-01-01	0/0	0/0	0/0	0/0	0/0	0/0	0/0	0/0	0/0	0/0	0/0
Plhal710r2c053	433449	A	C	2025-01-01	2025-01-01	2025-01-01	2025-01-01	0/0	2025-01-01	0/0	0/0	0/0	0/0	0/0	0/0	0/0	0/0	0/0	0/0	0/0
Plhal710r2c053	440053	C	T	2025-01-01	2025-01-01	2025-01-01	2025-01-01	0/0	2025-01-01	0/0	0/0	0/0	0/0	0/0	0/0	0/0	0/0	0/0	0/0	0/0
Plhal710r2c053	447203	A	G	2025-01-01	2025-01-01	2025-01-01	2025-01-01	0/0	2025-01-01	0/0	0/0	0/0	0/0	0/0	0/0	0/0	0/0	0/0	0/0	0/0
Plhal710r2c053	455386	T	G	2025-01-01	2025-01-01	2025-01-01	2025-01-01	0/0	2025-01-01	0/0	0/0	0/0	0/0	0/0	0/0	0/0	0/0	0/0	0/0	0/0
Plhal710r2c053	457729	T	A	2025-01-01	2025-01-01	2025-01-01	2025-01-01	0/0	2025-01-01	0/0	0/0	0/0	0/0	0/0	0/0	0/0	0/0	0/0	0/0	0/0
Plhal710r2c053	458119	G	A	2025-01-01	2025-01-01	2025-01-01	2025-01-01	0/0	2025-01-01	0/0	0/0	0/0	0/0	0/0	0/0	0/0	0/0	0/0	0/0	0/0
Plhal710r2c053	496552	C	T	2025-01-01	2025-01-01	2025-01-01	2025-01-01	0/0	2025-01-01	0/0	0/0	0/0	0/0	0/0	0/0	0/0	0/0	0/0	0/0	0/0
Plhal710r2c053	505664	T	A	2025-01-01	2025-01-01	2025-01-01	2025-01-01	0/0	2025-01-01	0/0	0/0	0/0	0/0	0/0	0/0	0/0	0/0	0/0	0/0	0/0
Plhal710r2c053	505665	C	T	2025-01-01	2025-01-01	2025-01-01	2025-01-01	0/0	2025-01-01	0/0	0/0	0/0	0/0	0/0	0/0	0/0	0/0	0/0	0/0	0/0
Plhal710r2c053	513007	C	T	2025-01-01	2025-01-01	2025-01-01	2025-01-01	0/0	2025-01-01	0/0	0/0	0/0	0/0	0/0	0/0	0/0	0/0	0/0	0/0	0/0
Plhal710r2c053	551994	A	G	2025-01-01	2025-01-01	2025-01-01	2025-01-01	0/0	2025-01-01	0/0	0/0	0/0	0/0	0/0	0/0	0/0	0/0	0/0	0/0	0/0
Plhal710r2c053	574317	C	T	2025-01-01	2025-01-01	2025-01-01	2025-01-01	0/0	2025-01-01	0/0	0/0	0/0	0/0	0/0	0/0	0/0	0/0	0/0	0/0	0/0
Plhal710r2c053	587396	G	T	2025-01-01	2025-01-01	2025-01-01	2025-01-01	0/0	2025-01-01	0/0	0/0	0/0	0/0	0/0	0/0	0/0	0/0	0/0	0/0	0/0
Plhal710r2c053	588856	T	C	2025-01-01	2025-01-01	2025-01-01	2025-01-01	0/0	2025-01-01	0/0	0/0	0/0	0/0	0/0	0/0	0/0	0/0	0/0	0/0	0/0
Plhal710r2c053	590438	G	C	2025-01-01	2025-01-01	2025-01-01	2025-01-01	0/0	2025-01-01	0/0	0/0	0/0	0/0	0/0	0/0	0/0	0/0	0/0	0/0	0/0

### Sheet: SNPs Pl15
CONTIG	POS	REF	ALT	PLHAL100	PLHAL300	PLHAL304	PLHAL304-30	PLHAL307	PLHAL314	PLHAL330	PLHAL334	PLHAL700	PLHAL703	PLHAL704	PLHAL707	PLHAL710	PLHAL714	PLHAL717	PLHAL730	PLHAL774
Plhal710r2c019	885637	G	A	0/0	0/0	0/0	0/0	2025-01-01	0/0	0/0	0/0	0/0	2025-01-01	0/0	2025-01-01	0/0	0/0	2025-01-01	0/0	0/0
Plhal710r2c019	885638	C	T	0/0	0/0	0/0	0/0	2025-01-01	0/0	0/0	0/0	0/0	2025-01-01	0/0	2025-01-01	0/0	0/0	2025-01-01	0/0	0/0
Plhal710r2c019	888576	A	C	0/0	0/0	0/0	0/0	2025-01-01	0/0	0/0	0/0	0/0	2025-01-01	0/0	2025-01-01	0/0	0/0	2025-01-01	0/0	0/0
Plhal710r2c019	888586	G	A	0/0	0/0	0/0	0/0	2025-01-01	0/0	0/0	0/0	0/0	2025-01-01	0/0	2025-01-01	0/0	0/0	2025-01-01	0/0	0/0
Plhal710r2c019	888588	T	A	0/0	0/0	0/0	0/0	2025-01-01	0/0	0/0	0/0	0/0	2025-01-01	0/0	2025-01-01	0/0	0/0	2025-01-01	0/0	0/0
